# Integrated 16S rRNA Bioinformatics Analysis of Gut Microbiota, Predicted Pathways, and Candidate Biomarkers in Inflammatory Bowel Disease

**DOI:** 10.64898/2026.10.16.759573

**Authors:** Aman Zehra, Elamathi Natarajan

## Abstract

Inflammatory bowel disease (IBD) is associated with changes in gut microbiota composition and predicted microbial functions that may relate to intestinal immune processes. This study compared gut microbiota profiles between individuals with IBD and healthy controls and examined predicted microbial pathways and their associations with bacterial genera.

Publicly available 16S rRNA amplicon sequencing data from 22 stool samples (11 IBD and 11 healthy controls) were analysed. Taxonomic profiling, diversity analysis, differential abundance testing, and PICRUSt2-based functional prediction were performed. Microbe–pathway associations were examined using Spearman correlation and Cytoscape. Extended analyses integrated differential abundance with machine-learning feature importance to prioritize candidate genera, evaluated a three-genus signature, assessed selected findings in an independent dataset, and compared predicted fermentation- and acetate-related pathways.

Alpha diversity was significantly lower in the IBD group (Shannon index, p = 0.003), and Bray–Curtis PCoA showed separation of the two groups mainly along PC1 (PERMANOVA pseudo-F = 6.125, p < 0.001), although this separation may partly reflect differences between the source cohorts. DESeq2 identified 44 significantly differentially abundant genera among 186 tested (FDR-adjusted p < 0.05), of which 32 were lower and 12 were higher in the IBD group relative to healthy controls; 27 of these genera were detected in only one of the two groups. PICRUSt2 predicted lipopolysaccharide and peptidoglycan biosynthesis pathways; after normalising pathway abundances for sequencing depth, Spearman analysis identified 84 significant microbe–pathway associations, 47 with lipopolysaccharide biosynthesis (44 positive; ρ up to 0.90) and 37 with peptidoglycan biosynthesis (33 negative; ρ down to −0.82). Five genera were prioritized by integrated biomarker analysis. The combined three-genus signature achieved an ROC–AUC of 0.959. External validation was limited to Bifidobacterium, whose abundance direction was concordant with the discovery analysis. Of the two SCFA-related pathways examined, the predicted acetate-related pathway (methanogenesis from acetate) was lower in the IBD group (FDR = 0.002), whereas the predicted fermentation pathway did not differ significantly between groups (FDR = 0.076).

These findings provide an integrated view of microbial composition and predicted functional potential in IBD. The small sample size, differences in cohort and sequencing characteristics between the IBD and control samples, limited external validation, and reliance on predicted rather than directly measured functions mean that the results are exploratory and require confirmation in larger independent cohorts and through direct functional or metabolomic analyses.
