## Supplementary Data 1 for "Integrated 16S rRNA Bioinformatics Analysis of Gut Microbiota, Predicted Pathways, and Candidate Biomarkers in Inflammatory Bowel Disease": Supplementary_Table_S1_Sample_Metadata.xlsx

### Sheet: Sheet1
Sample ID	Disease	Sample Type	Sex	Age	Group	Strategy	location
1Disease_SRR33757848	IBD	Stool	NA	NA	Case	AMPLICON	China: Shanghai
2Disease_SRR33757849	IBD	Stool	NA	NA	Case	AMPLICON	China: Shanghai
3Disease_SRR33757850	IBD	Stool	NA	NA	Case	AMPLICON	China: Shanghai
4Disease_SRR33757851	IBD	Stool	NA	NA	Case	AMPLICON	China: Shanghai
5Disease_SRR33757852	IBD	Stool	NA	NA	Case	AMPLICON	China: Shanghai
6Disease_SRR33757853	IBD	Stool	NA	NA	Case	AMPLICON	China: Shanghai
7Disease_SRR33757854	IBD	Stool	NA	NA	Case	AMPLICON	China: Shanghai
8Disease_SRR33757855	IBD	Stool	NA	NA	Case	AMPLICON	China: Shanghai
9Disease_SRR33757856	IBD	Stool	NA	NA	Case	AMPLICON	China: Shanghai
10Disease_SRR33757857	IBD	Stool	NA	NA	Case	AMPLICON	China: Shanghai
11Disease_SRR33757858	IBD	Stool	NA	NA	Case	AMPLICON	China: Shanghai
12Healthy_SRR37842383	Human Microbiome and Metabolome in Healthy Staff	Stool	NA	NA	control	AMPLICON	Singapore
13Healthy_SRR37842384	Human Microbiome and Metabolome in Healthy Staff	Stool	NA	NA	control	AMPLICON	Singapore
14Healthy_SRR37842385	Human Microbiome and Metabolome in Healthy Staff	Stool	NA	NA	control	AMPLICON	Singapore
15Healthy_SRR37842386	Human Microbiome and Metabolome in Healthy Staff	Stool	NA	NA	control	AMPLICON	Singapore
16Healthy_SRR37842387	Human Microbiome and Metabolome in Healthy Staff	Stool	NA	NA	control	AMPLICON	Singapore
17Healthy_SRR37842388	Human Microbiome and Metabolome in Healthy Staff	Stool	NA	NA	control	AMPLICON	Singapore
18Healthy_SRR37842389	Human Microbiome and Metabolome in Healthy Staff	Stool	NA	NA	control	AMPLICON	Singapore
19Healthy_SRR37842390	Human Microbiome and Metabolome in Healthy Staff	Stool	NA	NA	control	AMPLICON	Singapore
20Healthy_SRR37842391	Human Microbiome and Metabolome in Healthy Staff	Stool	NA	NA	control	AMPLICON	Singapore
21Healthy_SRR37842392	Human Microbiome and Metabolome in Healthy Staff	Stool	NA	NA	control	AMPLICON	Singapore
22Healthy_SRR37842393	Human Microbiome and Metabolome in Healthy Staff	Stool	NA	NA	control	AMPLICON	Singapore

### Sheet: Sheet2
Sample ID	Disease	Sample Type	Group	Strategy
1Disease_SRR33757848_R1.fastq	IBD	Stool	Case	AMPLICON
1Disease_SRR33757848_R2.fastq	IBD	Stool	Case	AMPLICON
2Disease_SRR33757849_R1.fastq	IBD	Stool	Case	AMPLICON
2Disease_SRR33757849_R2.fastq	IBD	Stool	Case	AMPLICON
3Disease_SRR33757850_R1.fastq	IBD	Stool	Case	AMPLICON
3Disease_SRR33757850_R2.fastq	IBD	Stool	Case	AMPLICON
4Disease_SRR33757851_R1.fastq	IBD	Stool	Case	AMPLICON
4Disease_SRR33757851_R2.fastq	IBD	Stool	Case	AMPLICON
5Disease_SRR33757852_R1.fastq	IBD	Stool	Case	AMPLICON
5Disease_SRR33757852_R2.fastq	IBD	Stool	Case	AMPLICON
6Disease_SRR33757853_R1.fastq	IBD	Stool	Case	AMPLICON
6Disease_SRR33757853_R2.fastq	IBD	Stool	Case	AMPLICON
7Disease_SRR33757854_R1.fastq	IBD	Stool	Case	AMPLICON
7Disease_SRR33757854_R2.fastq	IBD	Stool	Case	AMPLICON
8Disease_SRR33757855_R1.fastq	IBD	Stool	Case	AMPLICON
8Disease_SRR33757855_R2.fastq	IBD	Stool	Case	AMPLICON
9Disease_SRR33757856_R1.fastq	IBD	Stool	Case	AMPLICON
9Disease_SRR33757856_R2.fastq	IBD	Stool	Case	AMPLICON
10Disease_SRR33757857_R1.fastq	IBD	Stool	Case	AMPLICON
10Disease_SRR33757857_R2.fastq	IBD	Stool	Case	AMPLICON
11Disease_SRR33757858_R1.fastq	IBD	Stool	Case	AMPLICON
11Disease_SRR33757858_R2.fastq	IBD	Stool	Case	AMPLICON
12Healthy_SRR37842383_R1.fastq	Human Microbiome and Metabolome in Healthy Staff	Stool	Control	AMPLICON
12Healthy_SRR37842383_R2.fastq	Human Microbiome and Metabolome in Healthy Staff	Stool	Control	AMPLICON
13Healthy_SRR37842384_R1.fastq	Human Microbiome and Metabolome in Healthy Staff	Stool	Control	AMPLICON
13Healthy_SRR37842384_R2.fastq	Human Microbiome and Metabolome in Healthy Staff	Stool	Control	AMPLICON
14Healthy_SRR37842385_R1.fastq	Human Microbiome and Metabolome in Healthy Staff	Stool	Control	AMPLICON
14Healthy_SRR37842385_R2.fastq	Human Microbiome and Metabolome in Healthy Staff	Stool	Control	AMPLICON
15Healthy_SRR37842386_R1.fastq	Human Microbiome and Metabolome in Healthy Staff	Stool	Control	AMPLICON
15Healthy_SRR37842386_R2.fastq	Human Microbiome and Metabolome in Healthy Staff	Stool	Control	AMPLICON
16Healthy_SRR37842387_R1.fastq	Human Microbiome and Metabolome in Healthy Staff	Stool	Control	AMPLICON
16Healthy_SRR37842387_R2.fastq	Human Microbiome and Metabolome in Healthy Staff	Stool	Control	AMPLICON
17Healthy_SRR37842388_R1.fastq	Human Microbiome and Metabolome in Healthy Staff	Stool	Control	AMPLICON
17Healthy_SRR37842388_R2.fastq	Human Microbiome and Metabolome in Healthy Staff	Stool	Control	AMPLICON
18Healthy_SRR37842389_R1.fastq	Human Microbiome and Metabolome in Healthy Staff	Stool	Control	AMPLICON
18Healthy_SRR37842389_R2.fastq	Human Microbiome and Metabolome in Healthy Staff	Stool	Control	AMPLICON
19Healthy_SRR37842390_R1.fastq	Human Microbiome and Metabolome in Healthy Staff	Stool	Control	AMPLICON
19Healthy_SRR37842390_R2.fastq	Human Microbiome and Metabolome in Healthy Staff	Stool	Control	AMPLICON
20Healthy_SRR37842391_R1.fastq	Human Microbiome and Metabolome in Healthy Staff	Stool	Control	AMPLICON
20Healthy_SRR37842391_R2.fastq	Human Microbiome and Metabolome in Healthy Staff	Stool	Control	AMPLICON
21Healthy_SRR37842392_R1.fastq	Human Microbiome and Metabolome in Healthy Staff	Stool	Control	AMPLICON
21Healthy_SRR37842392_R2.fastq	Human Microbiome and Metabolome in Healthy Staff	Stool	Control	AMPLICON
22Healthy_SRR37842393_R1.fastq	Human Microbiome and Metabolome in Healthy Staff	Stool	Control	AMPLICON
22Healthy_SRR37842393_R2.fastq	Human Microbiome and Metabolome in Healthy Staff	Stool	Control	AMPLICON
