## Supplementary Data 1 for "Integrated 16S rRNA Bioinformatics Analysis of Gut Microbiota, Predicted Pathways, and Candidate Biomarkers in Inflammatory Bowel Disease": Supplementary_Table_S4_Alpha_Diversity_Results.csv

Sample	Shannon	Simpson
1	2.558791830524556	0.841484080762643
2	1.7448191776502537	0.6831767415695582
3	1.7743501308699676	0.6890246022750766
4	1.849240114090313	0.7290686842270111
5	2.0151325876350885	0.7687308181490012
6	2.6187698114923044	0.869629094669118
7	2.264588488944145	0.8314827556705893
8	2.2688930738063666	0.7802224235035763
9	1.5659728003069269	0.5481229965893462
10	2.822206150309379	0.9110967925812637
11	2.2991231065530497	0.8613914118684596
12	2.3430981381018157	0.8426466677497112
13	2.7296928138424077	0.8865944391118672
14	2.5551295403863508	0.8632349241083804
15	2.7356263860281747	0.883293800403808
16	2.428659483481661	0.8488366955098273
17	3.1309133673109124	0.9245580397881465
18	2.830972107233114	0.8789775544246748
19	3.046017122360369	0.9208951968498466
20	3.0989331997514764	0.9253481870151079
21	2.694680127621829	0.8856780648775597
22	2.3028102046771965	0.7802630324019794
