## Supplementary Data 1 for "Integrated 16S rRNA Bioinformatics Analysis of Gut Microbiota, Predicted Pathways, and Candidate Biomarkers in Inflammatory Bowel Disease": Supplementary_Table_S5_Bray_Curtis_Distance_Matrix.csv

	1	2	3	4	5	6	7	8	9	10	11	12	13	14	15	16	17	18	19	20	21	22
1	0.0	0.3980005701225762	0.3970933896118185	0.40252258019344445	0.36783988957902014	0.6961631558942971	0.860893832396423	0.324588032307269	0.3552949413618063	0.4738863632953745	0.7616406707106673	0.6743267235127904	0.8022374810584276	0.7742325888436571	0.7864383554793185	0.8245766695672174	0.6272837758761248	0.6699125268196072	0.6358107736395417	0.6149514388309315	0.8014223413619269	0.7638774979496307
2	0.3980005701225762	0.0	0.02892063952470732	0.17834334381892114	0.15942289900732626	0.8700433588885719	0.9277522993133316	0.3259284449734444	0.2736674701687353	0.5982016043529577	0.889453418012702	0.7776933155962753	0.8304560912182437	0.8046819129730294	0.8141665499789962	0.8497637086490136	0.7380192652016043	0.7681320330082521	0.7421406923592424	0.6856324109683584	0.7062138981270785	0.8304420229337839
3	0.3970933896118185	0.02892063952470732	0.0	0.19032996929355173	0.13692327695708273	0.8675435087017405	0.9263023125550132	0.32045069239194024	0.27415120099620416	0.5811799536900434	0.8838631601582232	0.7576403162648343	0.8225453963522888	0.796151268741061	0.8061460755632237	0.841873118430133	0.721466188539963	0.7514691099319333	0.7339001275286939	0.6638294041748769	0.7196683270319472	0.8207913266122582
4	0.40252258019344445	0.17834334381892114	0.19032996929355173	0.0	0.19413688600834156	0.8199803956870512	0.8992237981875285	0.36953814608286867	0.366607486684504	0.6185603616849963	0.8465246765716342	0.8071166012352778	0.8314337582580256	0.8148711229358169	0.8200449087572079	0.8472109700843161	0.7758061047398508	0.7915547620119333	0.736675485493946	0.696930293967613	0.6625090021605187	0.8242283611049989
5	0.36783988957902014	0.15942289900732626	0.13692327695708273	0.19413688600834156	0.0	0.8205677021863936	0.8840044809858167	0.28413756544960816	0.34801938358596346	0.49110076464910646	0.8410301287660955	0.7287298150157778	0.7974745580476584	0.7721212606143045	0.78342643109682	0.8188928339250886	0.6541352631394689	0.6685454227201119	0.6906665866502633	0.5951630809853872	0.726155231046209	0.8023823335266937
6	0.6961631558942971	0.8700433588885719	0.8675435087017405	0.8199803956870512	0.8205677021863936	0.0	0.8040610152538133	0.7840935801197261	0.8229219282145661	0.7034532769873224	0.6922422975561213	0.6712293143025752	0.8636020384178755	0.8633026605321062	0.8514525187159625	0.8787181692704688	0.5624796819125257	0.708025546514361	0.667251804173981	0.6924023285122727	0.6774658171379419	0.7925047258033863
7	0.860893832396423	0.9277522993133316	0.9263023125550132	0.8992237981875285	0.8840044809858167	0.8040610152538133	0.0	0.8854307848501368	0.933543053478637	0.7915347567105283	0.4696465810833113	0.8946731416511209	0.9395051787687982	0.9570096823237577	0.9366957565452227	0.9665126327792113	0.7751891845931469	0.7207576234989321	0.7084098126984922	0.741632824534379	0.9228091584727877	0.9062403104651977
8	0.324588032307269	0.3259284449734444	0.32045069239194024	0.36953814608286867	0.28413756544960816	0.7840935801197261	0.8854307848501368	0.0	0.314509192022245	0.32140392290226755	0.8558169307089134	0.7465742463341939	0.7431460606727412	0.7151816122305072	0.7131154919434695	0.8067542495361641	0.6761193134077541	0.7423530117830635	0.747169320636953	0.7190867945287692	0.8738503548333859	0.7919935988798039
9	0.3552949413618063	0.2736674701687353	0.27415120099620416	0.366607486684504	0.34801938358596346	0.8229219282145661	0.933543053478637	0.314509192022245	0.0	0.5868649789451574	0.8747799647943673	0.7985656844505794	0.8107902659558509	0.7760940992903544	0.7975615366919717	0.8235973655126199	0.740607370063618	0.8136115390001399	0.7508402016483955	0.7424520517116353	0.8659685025981108	0.8257295026629661
10	0.4738863632953745	0.5982016043529577	0.5811799536900434	0.6185603616849963	0.49110076464910646	0.7034532769873224	0.7915347567105283	0.32140392290226755	0.5868649789451574	0.0	0.7582689057139714	0.6583514208267904	0.6882814219128208	0.669859019689233	0.6454390878175638	0.7602132415821087	0.5644837002730794	0.6621587828713756	0.6833908477119282	0.6367746420408797	0.8264874894349119	0.7581152513214945
11	0.7616406707106673	0.889453418012702	0.8838631601582232	0.8465246765716342	0.8410301287660955	0.6922422975561213	0.4696465810833113	0.8558169307089134	0.8747799647943673	0.7582689057139714	0.0	0.5874839974395902	0.7963694554183126	0.7765676023023339	0.7629491833938412	0.785083135391924	0.6591750185040707	0.6672834566913384	0.5228541137404732	0.5804507743777726	0.6959767959392897	0.7011656340479154
12	0.6743267235127904	0.7776933155962753	0.7576403162648343	0.8071166012352778	0.7287298150157778	0.6712293143025752	0.8946731416511209	0.7465742463341939	0.7985656844505794	0.6583514208267904	0.5874839974395902	0.0	0.6489962892207363	0.5768632569676785	0.5888718856582752	0.6547161224826594	0.5204357220021607	0.6533398683657751	0.5752680643354406	0.5663924382986173	0.5937445299645416	0.5990698372215135
13	0.8022374810584276	0.8304560912182437	0.8225453963522888	0.8314337582580256	0.7974745580476584	0.8636020384178755	0.9395051787687982	0.7431460606727412	0.8107902659558509	0.6882814219128208	0.7963694554183126	0.6489962892207363	0.0	0.2637364286035777	0.33939109039627136	0.20426074563048538	0.7521630840326887	0.8316679169792446	0.6854276483591227	0.7026560710552766	0.7711685129154059	0.591802647436827
14	0.7742325888436571	0.8046819129730294	0.796151268741061	0.8148711229358169	0.7721212606143045	0.8633026605321062	0.9570096823237577	0.7151816122305072	0.7760940992903544	0.669859019689233	0.7765676023023339	0.5768632569676785	0.2637364286035777	0.0	0.21519265871527513	0.3520498484742406	0.7592962134965765	0.8229066121199696	0.6605236178140081	0.6901049220336272	0.7904939086599052	0.49172867658825403
15	0.7864383554793185	0.8141665499789962	0.8061460755632237	0.8200449087572079	0.78342643109682	0.8514525187159625	0.9366957565452227	0.7131154919434695	0.7975615366919717	0.6454390878175638	0.7629491833938412	0.5888718856582752	0.33939109039627136	0.21519265871527513	0.0	0.37371292550345314	0.7124581145286318	0.8285105574282086	0.6670000700147032	0.6634743775036135	0.7563000415085092	0.5046481739852278
16	0.8245766695672174	0.8497637086490136	0.841873118430133	0.8472109700843161	0.8188928339250886	0.8787181692704688	0.9665126327792113	0.8067542495361641	0.8235973655126199	0.7602132415821087	0.785083135391924	0.6547161224826594	0.20426074563048538	0.3520498484742406	0.37371292550345314	0.0	0.7744447389610457	0.8906553974644296	0.7123310278607113	0.707384403036577	0.8008501700340069	0.5829716160262438
17	0.6272837758761248	0.7380192652016043	0.721466188539963	0.7758061047398508	0.6541352631394689	0.5624796819125257	0.7751891845931469	0.6761193134077541	0.740607370063618	0.5644837002730794	0.6591750185040707	0.5204357220021607	0.7521630840326887	0.7592962134965765	0.7124581145286318	0.7744447389610457	0.0	0.3330265685019207	0.4310693207962389	0.31669525814857236	0.5708934135569993	0.6275724795326898
18	0.6699125268196072	0.7681320330082521	0.7514691099319333	0.7915547620119333	0.6685454227201119	0.708025546514361	0.7207576234989321	0.7423530117830635	0.8136115390001399	0.6621587828713756	0.6672834566913384	0.6533398683657751	0.8316679169792446	0.8229066121199696	0.8285105574282086	0.8906553974644296	0.3330265685019207	0.0	0.40756411795302694	0.34833730938698754	0.6624271674710546	0.7169891526678236
19	0.6358107736395417	0.7421406923592424	0.7339001275286939	0.736675485493946	0.6906665866502633	0.667251804173981	0.7084098126984922	0.747169320636953	0.7508402016483955	0.6833908477119282	0.5228541137404732	0.5752680643354406	0.6854276483591227	0.6605236178140081	0.6670000700147032	0.7123310278607113	0.4310693207962389	0.40756411795302694	0.0	0.2414741611694867	0.6556321862074829	0.573226779221948
20	0.6149514388309315	0.6856324109683584	0.6638294041748769	0.696930293967613	0.5951630809853872	0.6924023285122727	0.741632824534379	0.7190867945287692	0.7424520517116353	0.6367746420408797	0.5804507743777726	0.5663924382986173	0.7026560710552766	0.6901049220336272	0.6634743775036135	0.707384403036577	0.31669525814857236	0.34833730938698754	0.2414741611694867	0.0	0.6291710010402497	0.5806845232141785
21	0.8014223413619269	0.7062138981270785	0.7196683270319472	0.6625090021605187	0.726155231046209	0.6774658171379419	0.9228091584727877	0.8738503548333859	0.8659685025981108	0.8264874894349119	0.6959767959392897	0.5937445299645416	0.7711685129154059	0.7904939086599052	0.7563000415085092	0.8008501700340069	0.5708934135569993	0.6624271674710546	0.6556321862074829	0.6291710010402497	0.0	0.6973124893729811
22	0.7638774979496307	0.8304420229337839	0.8207913266122582	0.8242283611049989	0.8023823335266937	0.7925047258033863	0.9062403104651977	0.7919935988798039	0.8257295026629661	0.7581152513214945	0.7011656340479154	0.5990698372215135	0.591802647436827	0.49172867658825403	0.5046481739852278	0.5829716160262438	0.6275724795326898	0.7169891526678236	0.573226779221948	0.5806845232141785	0.6973124893729811	0.0
