## Supplementary Data 1 for "Integrated 16S rRNA Bioinformatics Analysis of Gut Microbiota, Predicted Pathways, and Candidate Biomarkers in Inflammatory Bowel Disease": Supplementary_Table_S6_PCoA_Coordinates.csv

Sample	PC1	PC2	PC3	PC4	PC5	PC6	PC7	PC8	PC9	PC10	PC11	PC12	PC13	PC14	PC15	PC16	PC17	PC18	PC19	PC20	PC21	PC22	Group
1	-0.3033	-0.0358	-0.0367	0.1045	-0.0663	-0.1546	-0.0021	0.0662	0.0392	-0.0297	0.1022	0.0509	-0.0909	0.0327	-0.0185	0.001	-0.0	-0.0	-0.0	-0.0	0.0	-0.0	Disease
2	-0.4363	0.0659	0.0584	-0.1147	0.0589	0.0131	0.01	-0.0038	-0.0262	0.0233	-0.0258	-0.0016	-0.0003	0.0368	-0.0101	-0.0135	-0.0	-0.0	0.0	-0.0	-0.0	0.0	Disease
3	-0.4264	0.0652	0.0594	-0.0863	0.0697	0.0079	0.0266	0.0035	-0.0373	0.0117	-0.0274	-0.035	0.0108	0.0224	-0.0077	0.0176	-0.0	0.0	0.0	-0.0	0.0	0.0	Disease
4	-0.4132	0.0384	0.0334	-0.1994	0.0054	0.0135	-0.0505	-0.0221	0.0886	-0.0355	0.03	-0.009	-0.0027	-0.0099	0.0216	-0.0009	-0.0	0.0	-0.0	-0.0	-0.0	0.0	Disease
5	-0.3833	0.0225	0.0374	-0.0075	0.0748	0.0549	0.0351	0.0057	0.0093	-0.0396	0.0189	-0.079	0.0116	-0.0473	0.0044	-0.0061	-0.0	-0.0	-0.0	0.0	0.0	-0.0	Disease
6	0.1201	-0.277	0.04	0.0478	-0.4431	-0.0137	-0.1953	0.026	0.0314	0.021	-0.0176	-0.0602	0.0026	-0.0113	0.0003	0.0019	-0.0	-0.0	0.0	0.0	0.0	0.0	Disease
7	0.1487	-0.4129	-0.476	-0.1569	0.0696	0.0895	-0.0211	-0.0604	-0.0594	0.0313	-0.01	-0.0453	-0.0257	0.0415	-0.0036	-0.002	-0.0	0.0	-0.0	0.0	-0.0	-0.0	Disease
8	-0.3608	0.1121	-0.1269	0.1479	-0.0615	0.0181	0.0283	-0.0634	0.0084	0.0126	0.0085	0.0119	0.0171	-0.0088	0.0526	0.0064	-0.0	-0.0	0.0	-0.0	-0.0	-0.0	Disease
9	-0.4077	0.1065	-0.069	0.0081	-0.0215	-0.126	-0.0757	0.063	-0.103	0.0737	-0.0793	0.06	0.0204	-0.035	-0.0187	-0.0001	-0.0	0.0	-0.0	0.0	-0.0	-0.0	Disease
10	-0.1293	0.024	-0.1594	0.2499	-0.1139	0.138	0.1119	-0.086	0.0587	-0.0795	0.0081	0.0324	0.052	0.012	-0.0344	-0.0082	-0.0	0.0	0.0	0.0	-0.0	0.0	Disease
11	0.2839	-0.2876	-0.2176	-0.1967	-0.0142	-0.1273	0.1297	0.0432	0.0275	-0.046	0.0043	0.0672	0.025	-0.0611	0.0035	0.0066	-0.0	-0.0	0.0	-0.0	0.0	0.0	Disease
12	0.2224	-0.0004	0.1501	0.0215	-0.1373	-0.1117	0.293	0.0758	-0.05	0.0358	0.0097	-0.0659	0.0041	0.0308	0.0132	-0.0017	-0.0	0.0	-0.0	0.0	-0.0	-0.0	Healthy
13	0.2839	0.3821	-0.069	-0.0082	0.0075	0.1344	-0.0611	0.0885	-0.0119	0.0319	0.0811	0.0354	0.0261	0.0281	0.0073	0.0244	-0.0	-0.0	-0.0	0.0	0.0	0.0	Healthy
14	0.2659	0.3905	-0.0499	0.024	0.0172	-0.0176	0.0213	-0.0263	0.0647	0.1137	-0.0052	-0.0389	0.0096	-0.0254	-0.0346	-0.001	-0.0	-0.0	-0.0	-0.0	0.0	0.0	Healthy
15	0.2788	0.3562	-0.0433	0.0256	-0.0002	0.0366	0.0356	-0.0761	0.0648	0.0014	-0.1328	0.0226	-0.0839	-0.0069	0.0183	-0.0019	-0.0	0.0	0.0	0.0	0.0	0.0	Healthy
16	0.3033	0.3951	-0.0589	-0.0646	0.0082	0.0449	-0.083	0.1443	-0.0892	-0.0963	0.0381	-0.0166	-0.0051	-0.0148	0.0062	-0.0217	-0.0	0.0	0.0	-0.0	-0.0	-0.0	Healthy
17	0.1246	-0.2391	0.1752	0.2013	-0.0062	0.0764	-0.0083	-0.0135	-0.1204	-0.0433	-0.0615	0.0501	-0.0024	0.0097	0.0091	0.002	-0.0	-0.0	-0.0	-0.0	0.0	0.0	Healthy
18	0.0958	-0.3414	0.123	0.1773	0.1839	0.1015	-0.0038	-0.012	-0.0113	0.1121	0.0907	0.0081	-0.0297	-0.0483	0.0061	-0.0074	-0.0	0.0	0.0	0.0	-0.0	0.0	Healthy
19	0.1901	-0.1882	0.0552	0.0573	0.1784	-0.0984	-0.0862	0.1017	0.118	0.0332	-0.0421	0.0257	0.0577	0.0529	0.0172	-0.0132	-0.0	0.0	-0.0	0.0	0.0	-0.0	Healthy
20	0.13	-0.1843	0.1219	0.0915	0.2122	-0.0121	-0.0399	0.0716	0.037	-0.099	-0.0536	-0.0589	-0.0161	-0.0127	-0.0201	0.0187	-0.0	-0.0	0.0	-0.0	-0.0	-0.0	Healthy
21	0.1193	-0.1263	0.3576	-0.3186	-0.0968	0.1464	0.0288	-0.06	0.0163	0.0062	0.0066	0.0594	-0.0023	0.0057	-0.0126	-0.0016	-0.0	0.0	-0.0	-0.0	0.0	-0.0	Healthy
22	0.2933	0.1345	0.095	-0.004	0.0751	-0.2135	-0.0933	-0.2658	-0.0554	-0.0391	0.0571	-0.0134	0.022	0.009	0.0003	0.0005	-0.0	0.0	0.0	0.0	0.0	0.0	Healthy
