## Supplementary Data 1 for "Integrated 16S rRNA Bioinformatics Analysis of Gut Microbiota, Predicted Pathways, and Candidate Biomarkers in Inflammatory Bowel Disease": Supplementary_Table_S9_Immune_Related_Pathways.xlsx

### Sheet: Sheet1
KEGG Pathway ID	PICRUSt2 Pathway ID	Pathway Name	Source	Immune relevance	Confirmed in pathway abundance
map00540	LPSSYN-PWY	Lipopolysaccharide biosynthesis	KEGG Mapper (annotation)	LPS–host immune interaction	Yes (PICRUSt2 abundance) ✅
map00550	PEPTIDOGLYCANSYN-PWY	Peptidoglycan biosynthesis	KEGG Mapper	Bacterial cell wall component → host innate immune recognition	Yes ✅
