## Supplementary Data 1 for "Integrated 16S rRNA Bioinformatics Analysis of Gut Microbiota, Predicted Pathways, and Candidate Biomarkers in Inflammatory Bowel Disease": Supplementary_Table_S10_DESeq2_Significant_Genera.csv

Genus	baseMean	log2FoldChange	lfcSE	stat	pvalue	padj
Acidaminococcus	216.206663838024	-25.568834950834	2.29225418723257	-11.1544501012356	6.81126278732274e-29	2.95154720783985e-27
Allisonella	6.77976322257842	7.1971632312815	2.77411227776336	2.59440228464157	0.0094755544211421	0.0307955518687119
Allomeiothermus	8.35700785734667	7.49564289333905	2.80911152377486	2.66833225733469	0.0076228832377972	0.0260782847608853
Anaerotignum	111.354806879773	-9.2469427326613	1.49964192671528	-6.16610043233133	6.99946376945721e-10	5.05516827794132e-09
Bifidobacterium	2326.10503036903	-4.31503794658757	1.64708749860891	-2.61979885721429	0.0087981643793449	0.0293272145978164
Candidatus Soleaferrea	5.74711190823938	-3.89935904464837	1.55918567293005	-2.50089460950512	0.0123880037320312	0.0392790362235134
Colidextribacter	240.631178190288	-4.33152035753084	1.38788334620263	-3.12095419934411	0.0018026606847755	0.007559544807123
Coprococcus	8.67319701548291	22.6758940002696	2.95475389350663	7.67437655301925	1.6622511540144802e-14	1.54351892872773e-13
Coriobacteriaceae UCG-002	15.6324096897469	-6.41191756615582	2.39693347350717	-2.67505028279903	0.0074718042755377	0.0260782847608853
Coriobacteriaceae UCG-003	18.6595389603995	-6.66824574681401	2.36391437177065	-2.82084910792233	0.0047896726190739	0.017790212585132
DTU089	10.6339563031269	-3.35675997191321	1.22375998426454	-2.74298883365643	0.0060882755775743	0.0219854395856852
Dialister	329.089063203943	-26.7707260279679	2.30365446838682	-11.6209815297147	3.2241068231743604e-31	2.09566943506333e-29
Dorea	466.804255488162	-11.3147650894826	1.40968869701062	-8.02642818480182	1.00351533059376e-15	1.00351533059376e-14
Enteroscipio	15.9510229052969	-22.6622857892667	2.67952378842454	-8.45757962185931	2.7298414738705602e-17	3.94310435114637e-16
Escherichia-Shigella	186.868453148758	-9.99511539395176	1.21425623999849	-8.23147130293043	1.84927829004526e-16	2.40406177705884e-15
Faecalicatena	223.485683856575	-10.253886577913	1.08630756701655	-9.43921122272434	3.7559609765390704e-21	6.10343658687598e-20
Flavonifractor	189.489255596957	-5.65959113614616	1.38750743599401	-4.07896274234496	4.52370853016117e-05	0.0002352328435683
Fusicatenibacter	867.76536327137	-4.0782113656129	1.70632420526441	-2.39005656312597	0.0168457781572272	0.0497716172827167
Fusobacterium	479.954242354278	7.89128437310118	1.91469239810881	4.12143714619414	3.76516201836189e-05	0.0002039462759946
Haemophilus	14.8326148537168	-6.33791336461566	1.75833970677513	-3.60448742651649	0.0003127695894465	0.0014521445224303
Holdemanella	23.0989103745017	24.0442138701478	2.95192507828093	8.14526562583021	3.78450204113148e-16	4.4725933213372e-15
Klebsiella	20.3207018208605	-6.79177656124787	1.9461127667857	-3.48991932901478	0.0004831663759852	0.0021659182371754
Lachnospira	724.21563257146	-4.50128908747946	1.8384918786827	-2.44835951666247	0.0143508381110547	0.0433862547543514
Lachnospiraceae ND3007 group	117.114990181999	11.3006673258964	1.48165841650798	7.62703953893109	2.40205937326126e-14	1.95167324077477e-13
Lachnospiraceae UCG-003	189.780776537873	-10.0146333905558	2.02362324141964	-4.94886260721646	7.46484155313457e-07	4.41104273594315e-06
Leyella	16.9781559820924	22.5319281737898	2.95254297513888	7.63136332426458	2.32284018698473e-14	1.95167324077477e-13
Ligilactobacillus	2153.16059807116	-8.27675444927015	2.78852398809448	-2.96814891484079	0.0029959914391197	0.0120877736796815
Macellibacteroides	58.4522262607802	-24.0141973997058	2.48914817299419	-9.64755640513722	5.03409672915399e-22	9.349036782714561e-21
Massiliprevotella	176.923571949269	-25.9408783544819	2.59002208683488	-10.0156977372277	1.3004104013008501e-23	3.38106704338221e-22
Monoglobus	305.436854405128	-2.55929742308238	1.03412770591295	-2.47483691660981	0.0133297027841968	0.0412586038558473
Oscillibacter	11.3771294839197	7.94354167418446	2.18752112527005	3.63129826835562	0.0002819990416704	0.0013577731635982
Oscillospira	101.271688167678	-5.99502724861136	1.31988329185078	-4.54208889954576	5.56995418325761e-06	3.1482349731456e-05
Paeniclostridium	51.7976029148545	-8.14253750522727	1.44549916824247	-5.63302814980343	1.77072541546866e-08	1.21154896847856e-07
Paraprevotella	75.0327102679294	10.6577196806859	2.14601306959919	4.96628833797197	6.82464631028349e-07	4.22478104922311e-06
Phocea	17.5638158693652	-5.4549257385109	1.50055767687012	-3.63526562330402	0.0002776943621489	0.0013577731635982
Pseudobutyrivibrio	1426.3566231086	-12.9270286007519	1.25090613899085	-10.3341315529721	4.9386511060063e-25	1.60506160945205e-23
Roseburia	3675.80387216474	-5.51806395708947	1.59985050036018	-3.44911224883024	0.0005624328501808	0.0024372090174504
Segatella	60203.2302394239	20.3077612406933	1.4741367906644	13.7760358260515	3.55250841213029e-43	4.61826093576938e-41
Sellimonas	65.1537164089764	-8.47353775786567	1.53475861428606	-5.52108825387331	3.36906499384175e-08	2.18989224599714e-07
Subdoligranulum	21.8270712351111	23.9623583357525	2.95202321762	8.117266216853	4.76802097463025e-16	5.16535605584943e-15
Zag_111	482.449708510077	28.2945567417842	2.84640874343547	9.94044049612989	2.7759686263474103e-23	6.01459869041939e-22
[Eubacterium] eligens group	1423.82903339601	-3.19808864813972	1.10214683964164	-2.90169016787235	0.0037115542845089	0.0141912369701813
[Eubacterium] ventriosum group	358.064658443797	-4.40098663530303	1.48641926493318	-2.96079762899257	0.0030684348571499	0.0120877736796815
[Ruminococcus] gnavus group	488.466836326228	-7.548590980154	1.21029791495757	-6.23696933363604	4.46129403047384e-10	3.4115777880094103e-09
