## Supplementary Data 1 for "Integrated 16S rRNA Bioinformatics Analysis of Gut Microbiota, Predicted Pathways, and Candidate Biomarkers in Inflammatory Bowel Disease": Supplementary_Table_S11_DESeq2_All_Genera.csv

Genus	baseMean	log2FoldChange	lfcSE	stat	pvalue	padj
ASF356	28.6130307770831	-1.63735883031972	1.51088090807902	-1.08371137762374	0.278492789366512	0.402267362418295
Absiella	2.53326731651199	-1.72763609998069	2.78051958287425	-0.621335706686453	0.534378764790573	0.63153854020704
Acetanaerobacterium	1.83039279256965	-3.32151258547148	2.66542276097841	-1.24614850375639	0.212709880592843	0.328965140721579
Acidaminococcus	216.206663838024	-25.568834950834	2.29225418723257	-11.1544501012356	6.81126278732274e-29	2.95154720783985e-27
Acidibacter	0.354302100607309	-0.949885522747333	2.97383050033761	-0.319414816224226	0.749411977093961
Acinetobacter	7.96811870380579	-0.693291872213984	2.21133382261218	-0.313517509262812	0.753887520280378	0.816711480303742
Actinomyces	5.4965588126715	2.32583102016215	1.9157408101655	1.21406351413542	0.224723471294916	0.33579369273953
Acutalibacter	70.2727436382485	-1.93434240361907	1.34081512344689	-1.44266153460917	0.149115839906783	0.269011925599094
Agathobacter	3.75002823669098	5.80918708056699	2.96073491075332	1.96207605735595	0.049753629983878	0.119777257368595
Agathobaculum	241.084675820562	-2.34669833096416	1.52815887251239	-1.5356376703857	0.124627269776456	0.245477955620293
Akkermansia	497.861913556955	-1.96648482704529	2.72026039933221	-0.722903155715549	0.469739384631861	0.57609547171832
Alistipes	498.883023857222	-0.20376242028351	1.24020727481172	-0.164297069064075	0.869497288890819	0.888139320032092
Allisonella	6.77976322257842	7.1971632312815	2.77411227776336	2.59440228464157	0.0094755544211421	0.0307955518687119
Allomeiothermus	8.35700785734667	7.49564289333905	2.80911152377486	2.66833225733469	0.0076228832377972	0.0260782847608853
Amedibacillus	3.1740638276805	-3.06317684805242	2.48458394915181	-1.23287315330928	0.217623093092737	0.328965140721579
Aminicella	0.0	0.0	0.0	0.0	1.0
Anaerobutyricum	698.344422833692	-2.14708290019347	1.54125237613244	-1.39307678187091	0.163596573345225	0.27983624387999
Anaerofilum	1.62327258070506	-2.15246974709176	2.8116933263995	-0.765542147460332	0.443948778894759	0.549650869107797
Anaerofustis	1.87119712960418	-3.34464583500492	2.10366283227708	-1.58991535320542	0.111853886422599	0.227203206795905
Anaerostipes	515.089247177153	-1.54114853569444	1.0733760788344	-1.43579549245033	0.151060542836414	0.269011925599094
Anaerotignum	111.354806879773	-9.2469427326613	1.49964192671528	-6.16610043233133	6.99946376945721e-10	5.05516827794132e-09
Anaerotruncus	16.4352651266692	-5.05393493797289	2.3362367578691	-2.16328029295397	0.0305196278810334	0.0826573255111321
Angelakisella	0.0	0.0	0.0	0.0	1.0
Asaccharobacter	122.799961865779	-0.747139677349995	1.44986064404978	-0.515318268977264	0.606330634797687	0.691429671260521
Bacteroides	25391.0621911121	0.615400388141896	0.588865701640199	1.04506067585154	0.295994927330829	0.415236521802521
Barnesiella	137.590827488582	0.659878681895277	1.82534384499657	0.361509248629545	0.717718792413252	0.784062546333805
Bifidobacterium	2326.10503036903	-4.31503794658757	1.64708749860891	-2.61979885721429	0.0087981643793449	0.0293272145978164
Bilophila	211.954261223997	-1.23697172437984	1.2831961804645	-0.963977093457426	0.335057410325749	0.450700000863833
Blautia	5416.65673583032	-2.47698149991711	1.83806257942776	-1.3476045525546	0.177785605555891	0.297319929666155
Butyricimonas	163.073275629377	1.40786103819161	1.65706720159601	0.849610104427645	0.39554189231646	0.504122019619018
CAG-352	488.633185503346	-4.73543057555568	2.83187112332774	-1.67219141314279	0.0944865831967318	0.194972314532939
CAG-56	0.0	0.0	0.0	0.0	1.0
Candidatus Soleaferrea	5.74711190823938	-3.89935904464837	1.55918567293005	-2.50089460950512	0.0123880037320312	0.0392790362235134
Caproiciproducens	2.02602009551375	-3.46395538469958	2.65806119123111	-1.30318872873472	0.192510337199962	0.312829297949938
Carnobacterium	0.0	0.0	0.0	0.0	1.0
Catenisphaera	1.08013309985848	-2.55421926598356	2.95772148504955	-0.863576668355834	0.387820485706491
Centipeda	0.0	0.0	0.0	0.0	1.0
Christensenella	3.20032600190227	-2.59712473089682	2.05893635257544	-1.26139145955055	0.207167843818382	0.324479755378188
Christensenellaceae R-7 group	72.3891816906036	-0.976578033046631	1.85249113773402	-0.527170151130217	0.598075434772028	0.690857517024809
Chryseobacterium	0.0	0.0	0.0	0.0	1.0
Citrobacter	0.0	0.0	0.0	0.0	1.0
Cloacibacillus	0.133433800238199	2.7529842726358	3.0085302579087	0.915059526291574	0.360160381138576
Clostridium	7.03109868529312	-3.1838370176594	2.11652252546764	-1.50427740756311	0.132509953746535	0.255970444648344
Colidextribacter	240.631178190288	-4.33152035753084	1.38788334620263	-3.12095419934411	0.0018026606847755	0.007559544807123
Collinsella	4895.58001470147	-0.966077040855421	0.981093865230911	-0.984693794439377	0.324774501825044	0.449156225928252
Comamonas	0.0	0.0	0.0	0.0	1.0
Coprobacillus	8.95421411778288	-5.60725850458579	2.36758604696221	-2.36834412492856	0.017867907801873	0.0516184003165219
Coprobacter	113.266030196465	-4.00110099273818	1.92818391488174	-2.07506190766226	0.0379807975451534	0.0982423300350197
Coprococcus	8.67319701548291	22.6758940002696	2.95475389350663	7.67437655301925	1.6622511540144802e-14	1.54351892872773e-13
Coriobacteriaceae UCG-002	15.6324096897469	-6.41191756615582	2.39693347350717	-2.67505028279903	0.0074718042755377	0.0260782847608853
Coriobacteriaceae UCG-003	18.6595389603995	-6.66824574681401	2.36391437177065	-2.82084910792233	0.0047896726190739	0.017790212585132
Corynebacterium	0.564064809425404	-1.62462401329822	2.96488722037856	-0.547954742471043	0.583722978905321
Cronobacter	0.0	0.0	0.0	0.0	1.0
Cutibacterium	8.37925560300101	4.04619260560567	2.76590899987605	1.46287987268814	0.143500252358991	0.266500468666698
DTU089	10.6339563031269	-3.35675997191321	1.22375998426454	-2.74298883365643	0.0060882755775743	0.0219854395856852
Daejeonia	0.0	0.0	0.0	0.0	1.0
Desulfovibrio	24.4037081691835	2.24279706125467	2.33255742055673	0.96151847816864	0.336291539106091	0.450700000863833
Dialister	329.089063203943	-26.7707260279679	2.30365446838682	-11.6209815297147	3.2241068231743604e-31	2.09566943506333e-29
Dietzia	0.0	0.0	0.0	0.0	1.0
Dorea	466.804255488162	-11.3147650894826	1.40968869701062	-8.02642818480182	1.00351533059376e-15	1.00351533059376e-14
Eggerthella	25.2849239355795	-1.64893996277844	1.80605455434961	-0.913006729950219	0.361239002028563	0.469610702637132
Enterocloster	382.816338584274	-0.24640922602022	0.966694829203585	-0.254898669752092	0.798801363724466	0.851181781017873
Enterococcus	0.380545624352494	-1.03261983924617	2.97249981548111	-0.347391052429395	0.728297554420986
Enteroscipio	15.9510229052969	-22.6622857892667	2.67952378842454	-8.45757962185931	2.7298414738705602e-17	3.94310435114637e-16
Erysipelotrichaceae UCG-003	535.647989395309	1.44760603619036	1.56198352236997	0.926774204374404	0.354043780843737	0.465997585429642
Escherichia-Shigella	186.868453148758	-9.99511539395176	1.21425623999849	-8.23147130293043	1.84927829004526e-16	2.40406177705884e-15
Eubacterium	3.65775013673651	-4.3149707758325	2.34814052562404	-1.83761181613513	0.0661196263971937	0.1481991626144
Extibacter	0.0	0.0	0.0	0.0	1.0
Faecalibacterium	9654.69785448223	0.414273339455838	0.958276987844953	0.43231064161051	0.66551565386321	0.745836508639804
Faecalicatena	223.485683856575	-10.253886577913	1.08630756701655	-9.43921122272434	3.7559609765390704e-21	6.10343658687598e-20
Faecalitalea	4.4321953003246	-4.59341803028259	2.63045842024972	-1.74624240205497	0.0807688396701046	0.177965239951078
Family XIII AD3011 group	17.0024445564018	-1.57639749866969	2.03875986508337	-0.773213915806225	0.439395791848455	0.549244739810569
Family XIII UCG-001	1.08147405572082	-1.09800356330168	2.90156301615974	-0.378417962038579	0.705120126782995
Flavonifractor	189.489255596957	-5.65959113614616	1.38750743599401	-4.07896274234496	4.52370853016117e-05	0.0002352328435683
Frisingicoccus	0.0	0.0	0.0	0.0	1.0
Fusicatenibacter	867.76536327137	-4.0782113656129	1.70632420526441	-2.39005656312597	0.0168457781572272	0.0497716172827167
Fusobacterium	479.954242354278	7.89128437310118	1.91469239810881	4.12143714619414	3.76516201836189e-05	0.0002039462759946
GCA-900066575	0.0	0.0	0.0	0.0	1.0
GCA-900066755	0.0	0.0	0.0	0.0	1.0
Gemella	4.26246347195404	-1.19306157754073	1.71701693537564	-0.694845550419526	0.487152098706438	0.591867035811561
Gemmiger	1206.5525998565	-0.571464654268549	1.45601415787658	-0.392485643890964	0.694699416703507	0.771888240781675
Gordonibacter	4.98194156794222	0.776299342017292	2.12051651175089	0.366089741681054	0.714298111947034	0.784062546333805
HT002	0.0	0.0	0.0	0.0	1.0
Haemophilus	14.8326148537168	-6.33791336461566	1.75833970677513	-3.60448742651649	0.0003127695894465	0.0014521445224303
Holdemanella	23.0989103745017	24.0442138701478	2.95192507828093	8.14526562583021	3.78450204113148e-16	4.4725933213372e-15
Holdemania	15.6725404193223	-2.54165086439803	1.16373982621581	-2.18403702197151	0.0289595277342498	0.0801008213926059
Hungatella	21.078297935373	-3.64849478492868	1.76336556874032	-2.06905184586031	0.0385412217829693	0.0982423300350197
Intestinibacter	0.0	0.0	0.0	0.0	1.0
Intestinimonas	1.42891298638753	-0.472558455369568	2.94237004770371	-0.160604698833977	0.872404753811005	0.888139320032092
Klebsiella	20.3207018208605	-6.79177656124787	1.9461127667857	-3.48991932901478	0.0004831663759852	0.0021659182371754
Lachnobacterium	0.0	0.0	0.0	0.0	1.0
Lachnospira	724.21563257146	-4.50128908747946	1.8384918786827	-2.44835951666247	0.0143508381110547	0.0433862547543514
Lachnospiraceae AC2044 group	0.0	0.0	0.0	0.0	1.0
Lachnospiraceae FCS020 group	0.700527451250542	4.09152944958936	2.99100477201778	1.36794480833581	0.171329352592575
Lachnospiraceae ND3007 group	117.114990181999	11.3006673258964	1.48165841650798	7.62703953893109	2.40205937326126e-14	1.95167324077477e-13
Lachnospiraceae NK4A136 group	0.0	0.0	0.0	0.0	1.0
Lachnospiraceae NK4B4 group	0.0	0.0	0.0	0.0	1.0
Lachnospiraceae UCG-003	189.780776537873	-10.0146333905558	2.02362324141964	-4.94886260721646	7.46484155313457e-07	4.41104273594315e-06
Lachnospiraceae UCG-004	0.0	0.0	0.0	0.0	1.0
Lachnospiraceae UCG-010	26.3877003809752	-3.1394498282427	1.41198298607115	-2.22343318525263	0.0261866040771563	0.0740056202180503
Lactobacillus	12.2214700883674	1.59133178833144	2.44583092758973	0.650630331958244	0.515285145437292	0.61456026520044
Lactococcus	0.688542600938	-1.89669349910742	2.96229877267818	-0.640277583274505	0.521992151721711
Lancefieldella	0.79481856602526	4.23252567041683	2.98781525400701	1.41659550895609	0.156601222331857
Leuconostoc	1.34823403612543	4.38087801385442	2.96313272930716	1.47846161953021	0.139284262759597	0.262419625489097
Leyella	16.9781559820924	22.5319281737898	2.95254297513888	7.63136332426458	2.32284018698473e-14	1.95167324077477e-13
Ligilactobacillus	2153.16059807116	-8.27675444927015	2.78852398809448	-2.96814891484079	0.0029959914391197	0.0120877736796815
Limosilactobacillus	1.40725004877037	4.99400220777234	2.97474047107364	1.67880265735246	0.0931905105528097	0.194972314532939
Longibaculum	2.48093942149449	-3.75833962129027	2.9532194616066	-1.27262456114443	0.203151298741458	0.324479755378188
Macellibacteroides	58.4522262607802	-24.0141973997058	2.48914817299419	-9.64755640513722	5.03409672915399e-22	9.349036782714561e-21
Marvinbryantia	0.0	0.0	0.0	0.0	1.0
Massiliomicrobiota	1.8783802492402	-3.35883299317075	2.37271756936171	-1.41560590124274	0.156890922562335	0.275619188285183
Massiliprevotella	176.923571949269	-25.9408783544819	2.59002208683488	-10.0156977372277	1.3004104013008501e-23	3.38106704338221e-22
Mediterraneibacter	74.6252427448583	5.43050629666605	2.87120569578561	1.89136790325995	0.0585752500573474	0.135978259061699
Megamonas	2270.14282656666	-0.0014932366322915	2.38205511229379	-0.0006268690529387	0.999499830893773	0.999499830893773
Megasphaera	200.767306450312	0.437036740898586	2.62744148595844	0.166335480060811	0.867892945894308	0.888139320032092
Merdibacter	0.175064343433407	0.0217585533747763	2.99396471692735	0.007267471540916	0.994201447704335
Methanobrevibacter	0.0	0.0	0.0	0.0	1.0
Methylobacterium	0.0	0.0	0.0	0.0	1.0
Microbacterium	2.6843111451668	5.86328173118047	2.96473947238395	1.97767182775956	0.0479657404141295	0.117651816110129
Mogibacterium	0.451267362132338	1.01100844411536	2.98257612939807	0.338971546828343	0.734631164895407
Monoglobus	305.436854405128	-2.55929742308238	1.03412770591295	-2.47483691660981	0.0133297027841968	0.0412586038558473
Mucispirillum	0.0	0.0	0.0	0.0	1.0
NK4A214 group	157.965580657594	-3.00378533670152	2.13872340538871	-1.40447583316908	0.160177203153907	0.277640485466773
Negativibacillus	53.8664577802951	-1.46455599041664	1.75481001586841	-0.834595185332284	0.403945673924462	0.509834345729903
Odoribacter	89.3794458487452	1.69332927942068	1.60611904835794	1.05429873405206	0.291746168161918	0.415236521802521
Oscillibacter	11.3771294839197	7.94354167418446	2.18752112527005	3.63129826835562	0.0002819990416704	0.0013577731635982
Oscillospira	101.271688167678	-5.99502724861136	1.31988329185078	-4.54208889954576	5.56995418325761e-06	3.1482349731456e-05
Oxalobacter	1.22750986067756	-2.7355408215713	2.95678325938534	-0.925174617682316	0.354875084288727	0.465997585429642
Paeniclostridium	51.7976029148545	-8.14253750522727	1.44549916824247	-5.63302814980343	1.77072541546866e-08	1.21154896847856e-07
Paludicola	17.9790099612052	-3.72454571524913	2.1833364924988	-1.70589633253756	0.0880273827243141	0.187599340232145
Parabacteroides	980.827600701371	-0.551068864417031	1.25514325228404	-0.439048581438195	0.660626335168878	0.745836508639804
Paraprevotella	75.0327102679294	10.6577196806859	2.14601306959919	4.96628833797197	6.82464631028349e-07	4.22478104922311e-06
Parasutterella	309.947275313007	2.42750178781461	2.17670733098928	1.11521735295086	0.264757291620428	0.386724133827591
Pectobacterium	3.94336412825127	-4.42474564795328	2.95193948547562	-1.49892830450092	0.133892232585287	0.255970444648344
Peptococcus	0.763120701047102	-2.04665294077348	2.961065745471	-0.691187942687146	0.489447440038042
Phascolarctobacterium	1262.13851836507	-0.218933440638833	1.3858643942904	-0.157976091701911	0.874475638185445	0.888139320032092
Phocea	17.5638158693652	-5.4549257385109	1.50055767687012	-3.63526562330402	0.0002776943621489	0.0013577731635982
Prevotella	0.0	0.0	0.0	0.0	1.0
Prevotellaceae UCG-001	0.0	0.0	0.0	0.0	1.0
Pseudobutyrivibrio	1426.3566231086	-12.9270286007519	1.25090613899085	-10.3341315529721	4.9386511060063e-25	1.60506160945205e-23
Pseudoflavonifractor	20.891335201832	2.02132425221019	2.31106011787389	0.874630753469861	0.381774848888462	0.491393369856437
Robinsoniella	0.0	0.0	0.0	0.0	1.0
Romboutsia	0.0	0.0	0.0	0.0	1.0
Roseburia	3675.80387216474	-5.51806395708947	1.59985050036018	-3.44911224883024	0.0005624328501808	0.0024372090174504
Rothia	1.2566607805478	1.87008683513657	2.76224844798414	0.677016159245681	0.498395701769389	0.599920752129821
Ruminococcus	560.366606878642	-2.39927177398209	1.13267918884016	-2.11822711816476	0.0341558375886034	0.0906175282962947
Ruthenibacterium	23.0413801958345	-3.55887645014959	1.85794565140039	-1.91549007231033	0.0554300340222537	0.1310164440526
Salmonella	6.3877993431715	-5.12156695657862	2.95110367200248	-1.73547510552327	0.0826566871814701	0.179089488893185
Sarcina	0.0	0.0	0.0	0.0	1.0
Scardovia	0.30401605422802	-0.741715395933418	2.97752993619305	-0.24910426152818	0.803280133123929
Schaalia	8.99289894788879	-0.430098455999672	1.67099073650895	-0.2573912868591	0.796876728442243	0.851181781017873
Secundilactobacillus	0.0	0.0	0.0	0.0	1.0
Segatella	60203.2302394239	20.3077612406933	1.4741367906644	13.7760358260515	3.55250841213029e-43	4.61826093576938e-41
Sellimonas	65.1537164089764	-8.47353775786567	1.53475861428606	-5.52108825387331	3.36906499384175e-08	2.18989224599714e-07
Senegalimassilia	2.16454385102814	5.53347671715808	2.9684094580333	1.86412177814049	0.0623046048580066	0.14209822160598
Solobacterium	1.19157825265801	-1.57871063085196	2.294766615936	-0.687961302856947	0.491477150463145
Staphylococcus	0.818542207693389	4.25621785756116	2.98729961047739	1.42477100141991	0.154223407369917
Streptococcus	376.220914483885	-1.43422295587975	0.99514233954753	-1.44122393237922	0.149521429260451	0.269011925599094
Subdoligranulum	21.8270712351111	23.9623583357525	2.95202321762	8.117266216853	4.76802097463025e-16	5.16535605584943e-15
Sutterella	912.542957146092	-1.63373140689851	1.05952953338517	-1.5419404135709	0.123088074059274	0.245477955620293
TM7x	8.81547240803641	2.88639797918551	2.34073247952643	1.2331174127893	0.217531961816081	0.328965140721579
Terrisporobacter	0.0	0.0	0.0	0.0	1.0
Thomasclavelia	8.35107600745711	0.177453642658934	1.85832902369853	0.0954909708646522	0.923924861694751	0.931087069924943
Turicibacter	14.8838804710218	2.95709511537198	2.19740298763173	1.3457227154128	0.178391957799693	0.297319929666155
Turicimonas	0.0	0.0	0.0	0.0	1.0
Tyzzerella	0.0	0.0	0.0	0.0	1.0
UC5-1-2E3	0.0	0.0	0.0	0.0	1.0
UCG-002	411.886596763808	-0.865812653229792	1.65338507776459	-0.523660618977151	0.600514610952334	0.690857517024809
UCG-003	181.879242236737	1.65186628932226	1.693332537305	0.975512046766233	0.329306328992148	0.450629713357676
UCG-005	127.31245042313	0.342907014212002	1.57460203193269	0.217773765851878	0.827605385815713	0.867650807710022
UCG-008	0.0	0.0	0.0	0.0	1.0
UCG-009	12.5626493620853	-0.666684274859135	2.71027866640213	-0.245983663275538	0.805694878846945	0.851547432927665
Veillonella	306.801707005539	-1.16516758516987	1.11737502093325	-1.04277217884887	0.297053819443342	0.415236521802521
Weissella	10.3959865766031	-1.20370304130471	2.19930015403553	-0.547311852407237	0.584164502409985	0.684156624444127
Zag_111	482.449708510077	28.2945567417842	2.84640874343547	9.94044049612989	2.7759686263474103e-23	6.01459869041939e-22
[Clostridium] innocuum group	77.3753569308942	-1.78530696784525	1.52726669869918	-1.16895560504648	0.242421518474151	0.358122697745905
[Clostridium] methylpentosum group	1.49201557960108	-3.02105298624316	2.38300280530948	-1.2677504950947	0.204887066074941	0.324479755378188
[Eubacterium] brachy group	5.92045390171347	-2.43074269470905	1.8617366208571	-1.30563188556177	0.191677771647233	0.312829297949938
[Eubacterium] eligens group	1423.82903339601	-3.19808864813972	1.10214683964164	-2.90169016787235	0.0037115542845089	0.0141912369701813
[Eubacterium] ruminantium group	0.0	0.0	0.0	0.0	1.0
[Eubacterium] siraeum group	7.36697012353375	-5.32625335683739	2.6591012689585	-2.00302764660165	0.0451743210980511	0.112935802745128
[Eubacterium] sulci group	0.103785170277953	1.19780650619784	3.01321687771081	0.397517521907627	0.69098586812623
[Eubacterium] ventriosum group	358.064658443797	-4.40098663530303	1.48641926493318	-2.96079762899257	0.0030684348571499	0.0120877736796815
[Ruminococcus] gauvreauii group	0.0	0.0	0.0	0.0	1.0
[Ruminococcus] gnavus group	488.466836326228	-7.548590980154	1.21029791495757	-6.23696933363604	4.46129403047384e-10	3.4115777880094103e-09
probable genus 10	0.50218889902583	-1.44370494200641	2.96689603292494	-0.486604493714976	0.626538638417111
