## Supplementary Data 1 for "Integrated 16S rRNA Bioinformatics Analysis of Gut Microbiota, Predicted Pathways, and Candidate Biomarkers in Inflammatory Bowel Disease": Supplementary_Table_S12_Significant_Correlations_FDR.csv

Genus	Pathway	Rho	Pvalue	FDR
ASF356	LPSSYN-PWY	0.7169987546699875	0.00017336045221461805	0.0013868836177169444
ASF356	PEPTIDOGLYCANSYN-PWY	-0.5793119839742015	0.004722882483641775	0.026588079167168516
Acetanaerobacterium	LPSSYN-PWY	0.5947628285895498	0.003505742738638406	0.01480202489647327
Acetanaerobacterium	PEPTIDOGLYCANSYN-PWY	-0.5462412884505583	0.008535355751960334	0.039314365887817296
Agathobaculum	LPSSYN-PWY	0.7031681312664608	0.00026195341533853374	0.0019908459565728563
Agathobaculum	PEPTIDOGLYCANSYN-PWY	-0.6169779488976177	0.00222364399324369	0.016094946998716234
Anaerostipes	LPSSYN-PWY	0.6850149197873693	0.0004355748941687199	0.002546437842832517
Anaerostipes	PEPTIDOGLYCANSYN-PWY	-0.639300410571121	0.001358797633434026	0.012149249428351291
Anaerotignum	LPSSYN-PWY	0.8162529118071741	3.620080702765314e-06	0.00011005045336406555
Asaccharobacter	LPSSYN-PWY	0.5707770107547129	0.005534220945995566	0.02156927137926477
Bacteroides	PEPTIDOGLYCANSYN-PWY	-0.8170525127046867	3.477900567126601e-06	0.0002643204431016217
Bifidobacterium	LPSSYN-PWY	0.8560841702929664	3.7462860675191145e-07	2.2242249499643688e-05
Bifidobacterium	PEPTIDOGLYCANSYN-PWY	-0.6848162826152705	0.0004379198514671418	0.0060512561293641414
Blautia	LPSSYN-PWY	0.7222058710649415	0.00014749355820508784	0.0012455011581762974
Candidatus Soleaferrea	LPSSYN-PWY	0.5306558552702711	0.011059367003094171	0.03909357638303056
Colidextribacter	LPSSYN-PWY	0.744928334695386	6.975661528294183e-05	0.0008835837935839298
Colidextribacter	PEPTIDOGLYCANSYN-PWY	-0.6076209373503553	0.002704524290094062	0.018685804186104427
Collinsella	LPSSYN-PWY	0.5976934287062385	0.0033075451615252756	0.014364196130052626
Coprobacillus	LPSSYN-PWY	0.5095125702164728	0.01542933785656824	0.04989913519571005
Coriobacteriaceae UCG-003	PEPTIDOGLYCANSYN-PWY	-0.6482113158200065	0.0011043071327353708	0.010490917760986023
DTU089	LPSSYN-PWY	0.7008094645080946	0.00028042272919194007	0.002029726420817852
DTU089	PEPTIDOGLYCANSYN-PWY	-0.5597446395820329	0.006751573026070496	0.03310448709557146
Dialister	PEPTIDOGLYCANSYN-PWY	-0.7316431266812101	0.0001090415040417156	0.002367758373477253
Dorea	LPSSYN-PWY	0.7323633585243157	0.00010650280351972964	0.001079228408999927
Dorea	PEPTIDOGLYCANSYN-PWY	-0.7929913703315401	1.074931388679942e-05	0.0005446319035978374
Enterocloster	LPSSYN-PWY	0.6155845497627366	0.0022903066702089454	0.010549291329447263
Enteroscipio	LPSSYN-PWY	0.5489440625352437	0.008150289988314938	0.030971101955596762
Escherichia-Shigella	LPSSYN-PWY	0.9003583747544074	1.1477329458118621e-08	1.7445540776340304e-06
Escherichia-Shigella	PEPTIDOGLYCANSYN-PWY	-0.6703457795530412	0.0006407036138513234	0.00811557910878343
Faecalicatena	LPSSYN-PWY	0.8027825902982648	6.917592354550877e-06	0.0001502105768416762
Faecalicatena	PEPTIDOGLYCANSYN-PWY	-0.6027681672128605	0.0029865673940271996	0.019737314951831928
Flavonifractor	LPSSYN-PWY	0.7325653798256537	0.0001057999905369356	0.001079228408999927
Flavonifractor	PEPTIDOGLYCANSYN-PWY	-0.7139115953991183	0.00019047867205004046	0.002895275815160615
Fusicatenibacter	LPSSYN-PWY	0.8122665006226649	4.40808572923629e-06	0.00011167150514065269
Fusicatenibacter	PEPTIDOGLYCANSYN-PWY	-0.6225973215689985	0.001971164996028966	0.01498085396982014
Gemella	LPSSYN-PWY	0.5188893815889126	0.013344702124053635	0.045075438285692285
Haemophilus	LPSSYN-PWY	0.6857952033389818	0.0004264675817151874	0.002546437842832517
Haemophilus	PEPTIDOGLYCANSYN-PWY	-0.7519771824686534	5.4434435836303104e-05	0.0016548068494236143
Holdemania	LPSSYN-PWY	0.576244805429319	0.005002187082593831	0.020008748330375324
Holdemania	PEPTIDOGLYCANSYN-PWY	-0.6560640380152998	0.0009148503229313463	0.00975817406731493
Hungatella	LPSSYN-PWY	0.6632470685181358	0.000766563384745701	0.003883921149378218
Hungatella	PEPTIDOGLYCANSYN-PWY	-0.5885175043965998	0.003961489567342291	0.02315947747061647
Klebsiella	LPSSYN-PWY	0.7866142063050123	1.4149037482673405e-05	0.0002389615219295953
Lachnospira	LPSSYN-PWY	0.6900001900827232	0.00038015198227506593	0.0025123087524265226
Lachnospira	PEPTIDOGLYCANSYN-PWY	-0.5629456456552541	0.006377511653370218	0.0323127257104091
Lachnospiraceae ND3007 group	LPSSYN-PWY	-0.6406288134232344	0.0013179670804313536	0.006462290200824701
Lachnospiraceae ND3007 group	PEPTIDOGLYCANSYN-PWY	0.7772992227068117	2.0800631146668102e-05	0.0007904239835733878
Lachnospiraceae UCG-003	PEPTIDOGLYCANSYN-PWY	-0.7149329765324095	0.00018466023427035844	0.002895275815160615
Lachnospiraceae UCG-010	LPSSYN-PWY	0.5289539227895392	0.01136854260885517	0.03927314719422695
Lachnospiraceae UCG-010	PEPTIDOGLYCANSYN-PWY	-0.5247605996081559	0.012160575728948903	0.04995695975135765
Massiliprevotella	LPSSYN-PWY	0.6290178957189101	0.0017127696673011363	0.008135655919680398
Monoglobus	LPSSYN-PWY	0.7525641248102138	5.330246038996724e-05	0.0007365430890250019
Monoglobus	PEPTIDOGLYCANSYN-PWY	-0.5366355688780782	0.010027162769281455	0.04482731590972886
Oscillospira	LPSSYN-PWY	0.7257160647571607	0.0001320060624350066	0.0011802894994188825
Oscillospira	PEPTIDOGLYCANSYN-PWY	-0.5289112484186158	0.011376384817030846	0.04920490044417373
Paeniclostridium	LPSSYN-PWY	0.6928636548373279	0.000351149176953972	0.002426121586227443
Paeniclostridium	PEPTIDOGLYCANSYN-PWY	-0.5999849170548899	0.003159198710862965	0.02000825850213211
Paraprevotella	LPSSYN-PWY	-0.5983289765086844	0.003265827264918674	0.014364196130052626
Paraprevotella	PEPTIDOGLYCANSYN-PWY	0.6539465114584267	0.0009629777040113416	0.00975817406731493
Peptococcus	LPSSYN-PWY	0.5334415445268724	0.010568188773246558	0.03824677841746373
Phocea	LPSSYN-PWY	0.7553508909978907	4.820317292241075e-05	0.0007326882284206434
Phocea	PEPTIDOGLYCANSYN-PWY	-0.5697698492895358	0.005637173807690948	0.029546566164449103
Pseudobutyrivibrio	LPSSYN-PWY	0.7368872553408696	9.16985991922997e-05	0.0010721682367099657
Pseudobutyrivibrio	PEPTIDOGLYCANSYN-PWY	-0.6305232579954346	0.001656528032758986	0.013252224262071887
Roseburia	LPSSYN-PWY	0.8247640177212725	2.3393777673571204e-06	8.889635515957057e-05
Roseburia	PEPTIDOGLYCANSYN-PWY	-0.591246167142646	0.003756622946836696	0.022840267516767113
Ruminococcus	LPSSYN-PWY	0.6683652515980929	0.0006738952321228324	0.003658288402952519
Segatella	LPSSYN-PWY	-0.7932784554486404	1.0614807562266558e-05	0.00020168134368306461
Segatella	PEPTIDOGLYCANSYN-PWY	0.8356695811709829	1.2909544973890823e-06	0.0001962250836031405
Sellimonas	LPSSYN-PWY	0.5887398752643431	0.003944451735780716	0.01620423415780186
Sellimonas	PEPTIDOGLYCANSYN-PWY	-0.6315952119304737	0.0016174396126005276	0.013252224262071887
Streptococcus	LPSSYN-PWY	0.6666359203312953	0.0007040696968664317	0.00369029634219647
Streptococcus	PEPTIDOGLYCANSYN-PWY	-0.5274169566356359	0.0116537922104622	0.04920490044417373
Sutterella	LPSSYN-PWY	0.6785083320914251	0.0005182485111020511	0.0029175471736115465
Sutterella	PEPTIDOGLYCANSYN-PWY	-0.5477674501392618	0.008316122980251193	0.039314365887817296
Thomasclavelia	PEPTIDOGLYCANSYN-PWY	-0.725352575386552	0.0001335414807197665	0.0025372881336755636
UCG-003	PEPTIDOGLYCANSYN-PWY	0.6649326330773377	0.0007349120268764217	0.008592817545016621
Weissella	LPSSYN-PWY	0.6862258846252477	0.0004215112050870451	0.002546437842832517
[Clostridium] innocuum group	LPSSYN-PWY	0.5385838001054027	0.00970846999166619	0.035992376554469775
[Clostridium] innocuum group	PEPTIDOGLYCANSYN-PWY	-0.7444672312290685	7.087812520729761e-05	0.0017955791719182063
[Eubacterium] siraeum group	LPSSYN-PWY	0.5128177277616562	0.014666363304870964	0.04846276570305188
[Eubacterium] ventriosum group	LPSSYN-PWY	0.7283470774515481	0.00012134140618377931	0.0011527433587459033
[Ruminococcus] gnavus group	LPSSYN-PWY	0.8536276877383236	4.3899176644033594e-07	2.2242249499643688e-05
[Ruminococcus] gnavus group	PEPTIDOGLYCANSYN-PWY	-0.5760410233783445	0.005021221083133722	0.02725805730844021
