## Supplementary Data 1 for "Integrated 16S rRNA Bioinformatics Analysis of Gut Microbiota, Predicted Pathways, and Candidate Biomarkers in Inflammatory Bowel Disease": Supplementary_Table_S14_Integrated_Taxonomy_Function.csv

Genus	Phylum	Family	log2FoldChange	padj	Pathway	Rho	FDR
Acidaminococcus	Bacillota	Acidaminococcaceae	-25.568834950834	2.95154720783985e-27
Allisonella	Bacillota	Veillonellaceae	7.1971632312815	0.0307955518687119
Allomeiothermus	Deinococcota	Thermaceae	7.49564289333905	0.0260782847608853
Anaerotignum	Bacillota	Lachnospiraceae	-9.2469427326613	5.05516827794132e-09	Lipopolysaccharide biosynthesis	0.8162529118071741	0.00011005045336406555
Bifidobacterium	Actinomycetota	Bifidobacteriaceae	-4.31503794658757	0.0293272145978164	Lipopolysaccharide biosynthesis	0.8560841702929664	2.2242249499643688e-05
Bifidobacterium	Actinomycetota	Bifidobacteriaceae	-4.31503794658757	0.0293272145978164	Peptidoglycan biosynthesis	-0.6848162826152705	0.0060512561293641414
Candidatus Soleaferrea	Bacillota	Ruminococcaceae	-3.89935904464837	0.0392790362235134	Lipopolysaccharide biosynthesis	0.5306558552702711	0.03909357638303056
Colidextribacter	Bacillota	Oscillospiraceae	-4.33152035753084	0.007559544807123	Lipopolysaccharide biosynthesis	0.744928334695386	0.0008835837935839298
Colidextribacter	Bacillota	Oscillospiraceae	-4.33152035753084	0.007559544807123	Peptidoglycan biosynthesis	-0.6076209373503553	0.018685804186104427
Coprococcus	Bacillota	Lachnospiraceae	22.6758940002696	1.54351892872773e-13
Coriobacteriaceae UCG-002	Actinomycetota	Atopobiaceae	-6.41191756615582	0.0260782847608853
Coriobacteriaceae UCG-003	Actinomycetota	Atopobiaceae	-6.66824574681401	0.017790212585132	Peptidoglycan biosynthesis	-0.6482113158200065	0.010490917760986023
DTU089	Bacillota	Ruminococcaceae	-3.35675997191321	0.0219854395856852	Lipopolysaccharide biosynthesis	0.7008094645080946	0.002029726420817852
DTU089	Bacillota	Ruminococcaceae	-3.35675997191321	0.0219854395856852	Peptidoglycan biosynthesis	-0.5597446395820329	0.03310448709557146
Dialister	Bacillota	Veillonellaceae	-26.7707260279679	2.09566943506333e-29	Peptidoglycan biosynthesis	-0.7316431266812101	0.002367758373477253
Dorea	Bacillota	Lachnospiraceae	-11.3147650894826	1.00351533059376e-14	Lipopolysaccharide biosynthesis	0.7323633585243157	0.001079228408999927
Dorea	Bacillota	Lachnospiraceae	-11.3147650894826	1.00351533059376e-14	Peptidoglycan biosynthesis	-0.7929913703315401	0.0005446319035978374
Enteroscipio	Actinomycetota	Eggerthellaceae	-22.6622857892667	3.94310435114637e-16	Lipopolysaccharide biosynthesis	0.5489440625352437	0.030971101955596762
Escherichia-Shigella	Pseudomonadota	Enterobacteriaceae	-9.99511539395176	2.40406177705884e-15	Lipopolysaccharide biosynthesis	0.9003583747544074	1.7445540776340304e-06
Escherichia-Shigella	Pseudomonadota	Enterobacteriaceae	-9.99511539395176	2.40406177705884e-15	Peptidoglycan biosynthesis	-0.6703457795530412	0.00811557910878343
Faecalicatena	Bacillota	Lachnospiraceae	-10.253886577913	6.10343658687598e-20	Lipopolysaccharide biosynthesis	0.8027825902982648	0.0001502105768416762
Faecalicatena	Bacillota	Lachnospiraceae	-10.253886577913	6.10343658687598e-20	Peptidoglycan biosynthesis	-0.6027681672128605	0.019737314951831928
Flavonifractor	Bacillota	Oscillospiraceae	-5.65959113614616	0.0002352328435683	Lipopolysaccharide biosynthesis	0.7325653798256537	0.001079228408999927
Flavonifractor	Bacillota	Oscillospiraceae	-5.65959113614616	0.0002352328435683	Peptidoglycan biosynthesis	-0.7139115953991183	0.002895275815160615
Fusicatenibacter	Bacillota	Lachnospiraceae	-4.0782113656129	0.0497716172827167	Lipopolysaccharide biosynthesis	0.8122665006226649	0.00011167150514065269
Fusicatenibacter	Bacillota	Lachnospiraceae	-4.0782113656129	0.0497716172827167	Peptidoglycan biosynthesis	-0.6225973215689985	0.01498085396982014
Fusobacterium	Fusobacteriota	Fusobacteriaceae	7.89128437310118	0.0002039462759946
Haemophilus	Pseudomonadota	Pasteurellaceae	-6.33791336461566	0.0014521445224303	Lipopolysaccharide biosynthesis	0.6857952033389818	0.002546437842832517
Haemophilus	Pseudomonadota	Pasteurellaceae	-6.33791336461566	0.0014521445224303	Peptidoglycan biosynthesis	-0.7519771824686534	0.0016548068494236143
Holdemanella	Bacillota	Erysipelotrichaceae	24.0442138701478	4.4725933213372e-15
Klebsiella	Pseudomonadota	Enterobacteriaceae	-6.79177656124787	0.0021659182371754	Lipopolysaccharide biosynthesis	0.7866142063050123	0.0002389615219295953
Lachnospira	Bacillota	Lachnospiraceae	-4.50128908747946	0.0433862547543514	Lipopolysaccharide biosynthesis	0.6900001900827232	0.0025123087524265226
Lachnospira	Bacillota	Lachnospiraceae	-4.50128908747946	0.0433862547543514	Peptidoglycan biosynthesis	-0.5629456456552541	0.0323127257104091
Lachnospiraceae ND3007 group	Bacillota	Lachnospiraceae	11.3006673258964	1.95167324077477e-13	Lipopolysaccharide biosynthesis	-0.6406288134232344	0.006462290200824701
Lachnospiraceae ND3007 group	Bacillota	Lachnospiraceae	11.3006673258964	1.95167324077477e-13	Peptidoglycan biosynthesis	0.7772992227068117	0.0007904239835733878
Lachnospiraceae UCG-003	Bacillota	Lachnospiraceae	-10.0146333905558	4.41104273594315e-06	Peptidoglycan biosynthesis	-0.7149329765324095	0.002895275815160615
Leyella	Bacteroidota	Prevotellaceae	22.5319281737898	1.95167324077477e-13
Ligilactobacillus	Bacillota	Lactobacillaceae	-8.27675444927015	0.0120877736796815
Macellibacteroides	Bacteroidota	Tannerellaceae	-24.0141973997058	9.349036782714561e-21
Massiliprevotella	Bacteroidota	Prevotellaceae	-25.9408783544819	3.38106704338221e-22	Lipopolysaccharide biosynthesis	0.6290178957189101	0.008135655919680398
Monoglobus	Bacillota	Monoglobaceae	-2.55929742308238	0.0412586038558473	Lipopolysaccharide biosynthesis	0.7525641248102138	0.0007365430890250019
Monoglobus	Bacillota	Monoglobaceae	-2.55929742308238	0.0412586038558473	Peptidoglycan biosynthesis	-0.5366355688780782	0.04482731590972886
Oscillibacter	Bacillota	Oscillospiraceae	7.94354167418446	0.0013577731635982
Oscillospira	Bacillota	Oscillospiraceae	-5.99502724861136	3.1482349731456e-05	Lipopolysaccharide biosynthesis	0.7257160647571607	0.0011802894994188825
Oscillospira	Bacillota	Oscillospiraceae	-5.99502724861136	3.1482349731456e-05	Peptidoglycan biosynthesis	-0.5289112484186158	0.04920490044417373
Paeniclostridium	Bacillota	Peptostreptococcaceae	-8.14253750522727	1.21154896847856e-07	Lipopolysaccharide biosynthesis	0.6928636548373279	0.002426121586227443
Paeniclostridium	Bacillota	Peptostreptococcaceae	-8.14253750522727	1.21154896847856e-07	Peptidoglycan biosynthesis	-0.5999849170548899	0.02000825850213211
Paraprevotella	Bacteroidota	Prevotellaceae	10.6577196806859	4.22478104922311e-06	Lipopolysaccharide biosynthesis	-0.5983289765086844	0.014364196130052626
Paraprevotella	Bacteroidota	Prevotellaceae	10.6577196806859	4.22478104922311e-06	Peptidoglycan biosynthesis	0.6539465114584267	0.00975817406731493
Phocea	Bacillota	Ruminococcaceae	-5.4549257385109	0.0013577731635982	Lipopolysaccharide biosynthesis	0.7553508909978907	0.0007326882284206434
Phocea	Bacillota	Ruminococcaceae	-5.4549257385109	0.0013577731635982	Peptidoglycan biosynthesis	-0.5697698492895358	0.029546566164449103
Pseudobutyrivibrio	Bacillota	Lachnospiraceae	-12.9270286007519	1.60506160945205e-23	Lipopolysaccharide biosynthesis	0.7368872553408696	0.0010721682367099657
Pseudobutyrivibrio	Bacillota	Lachnospiraceae	-12.9270286007519	1.60506160945205e-23	Peptidoglycan biosynthesis	-0.6305232579954346	0.013252224262071887
Roseburia	Bacillota	Lachnospiraceae	-5.51806395708947	0.0024372090174504	Lipopolysaccharide biosynthesis	0.8247640177212725	8.889635515957057e-05
Roseburia	Bacillota	Lachnospiraceae	-5.51806395708947	0.0024372090174504	Peptidoglycan biosynthesis	-0.591246167142646	0.022840267516767113
Segatella	Bacteroidota	Prevotellaceae	20.3077612406933	4.61826093576938e-41	Lipopolysaccharide biosynthesis	-0.7932784554486404	0.00020168134368306461
Segatella	Bacteroidota	Prevotellaceae	20.3077612406933	4.61826093576938e-41	Peptidoglycan biosynthesis	0.8356695811709829	0.0001962250836031405
Sellimonas	Bacillota	Lachnospiraceae	-8.47353775786567	2.18989224599714e-07	Lipopolysaccharide biosynthesis	0.5887398752643431	0.01620423415780186
Sellimonas	Bacillota	Lachnospiraceae	-8.47353775786567	2.18989224599714e-07	Peptidoglycan biosynthesis	-0.6315952119304737	0.013252224262071887
Subdoligranulum	Bacillota	Ruminococcaceae	23.9623583357525	5.16535605584943e-15
Zag_111	Cyanobacteriota	Gastranaerophilaceae	28.2945567417842	6.01459869041939e-22
[Eubacterium] eligens group	Bacillota	Lachnospiraceae	-3.19808864813972	0.0141912369701813
[Eubacterium] ventriosum group	Bacillota	Lachnospiraceae	-4.40098663530303	0.0120877736796815	Lipopolysaccharide biosynthesis	0.7283470774515481	0.0011527433587459033
[Ruminococcus] gnavus group	Bacillota	Lachnospiraceae	-7.548590980154	3.4115777880094103e-09	Lipopolysaccharide biosynthesis	0.8536276877383236	2.2242249499643688e-05
[Ruminococcus] gnavus group	Bacillota	Lachnospiraceae	-7.548590980154	3.4115777880094103e-09	Peptidoglycan biosynthesis	-0.5760410233783445	0.02725805730844021
