## Supplementary Data 1 for "Integrated 16S rRNA Bioinformatics Analysis of Gut Microbiota, Predicted Pathways, and Candidate Biomarkers in Inflammatory Bowel Disease": Supplementary_Table_S16_ML_Model_Comparison.csv

Model	Accuracy	Precision	Recall	F1-score	ROC-AUC
Logistic Regression	0.863636	1.0	0.727273	0.842105	0.917355
Random Forest	1.0	1.0	1.0	1.0	1.0
SVM	0.7727272727272727	1.0	0.5454545454545454	0.7058823529411765	0.9008264462809917
