## Supplementary Data 1 for "Integrated 16S rRNA Bioinformatics Analysis of Gut Microbiota, Predicted Pathways, and Candidate Biomarkers in Inflammatory Bowel Disease": Supplementary_Table_S17_Logistic_Regression_OOF_Predictions.csv

Sample	True_Label	Predicted_Label	Predicted_IBD_Probability
Sample_1	1	0	0.38499392848694736
Sample_2	1	1	0.9822591822710914
Sample_3	1	1	0.9787021063362747
Sample_4	1	1	0.962120457664397
Sample_5	1	1	0.9816713661105445
Sample_6	1	1	0.726654729586866
Sample_7	1	0	0.002813305827965441
Sample_8	1	1	0.9819728148774886
Sample_9	1	1	0.9574883485723539
Sample_10	1	1	0.9976051675088456
Sample_11	1	0	0.06368793538887811
Sample_12	0	0	0.21142766185359388
Sample_13	0	0	0.003032781272766225
Sample_14	0	0	0.0004410107166003547
Sample_15	0	0	0.009350365593901034
Sample_16	0	0	0.026914577315246872
Sample_17	0	0	0.013468867192012483
Sample_18	0	0	0.0014508075402747417
Sample_19	0	0	0.019197288040167945
Sample_20	0	0	0.02499043984096256
Sample_21	0	0	0.011152419910245789
Sample_22	0	0	0.017139150466233145
