## Supplementary Data 1 for "Integrated 16S rRNA Bioinformatics Analysis of Gut Microbiota, Predicted Pathways, and Candidate Biomarkers in Inflammatory Bowel Disease": Supplementary_Table_S19_Random_Forest_Feature_Importance.csv

Rank	Genus	Mean_Importance
1	Sodalis	0.09561235537342974
2	Enterococcus	0.0879432391407109
3	Segatella	0.0737574876371351
4	Sellimonas	0.06869874020331465
5	Adlercreutzia	0.053133235863469006
6	Paludicola	0.05099121942287464
7	Bifidobacterium	0.04854955854794312
8	Anaerocolumna	0.044398422145665715
9	Flavonifractor	0.035823303197159345
10	Mediterraneibacter	0.03179997465976349
11	Spirosoma	0.029716858239577686
12	Acutalibacter	0.02881005164119879
13	Bengtsoniella	0.027995834698124677
14	Phocaeicola	0.026172786806643988
15	Bacteroides	0.02091577558701858
16	Chordicoccus	0.01972638910557862
17	Aureibaculum	0.013924488718528166
18	Flintibacter	0.013726647078449821
19	Blautia	0.013094789767877608
20	Eubacterium	0.012700066667429493
21	Paenibacillus	0.01235883461282722
22	Holdemania	0.01062417300305779
23	Ruminococcus	0.010069504013174992
24	Intestinimonas	0.009890675164218618
25	Pusillibacter	0.009634332565102844
26	Hungatella	0.009018166845339643
27	Dorea	0.008943334507290023
28	Anaerostipes	0.008622412247601748
29	Haemophilus	0.008310959200011684
30	Anaerobutyricum	0.008118063602576733
31	Faecalibacillus	0.007128679671292356
32	Aristaeella	0.006670609471694388
33	Acidaminococcus	0.006561667237955539
34	Coprobacter	0.006427282181946922
35	Paraprevotella	0.005912750474618354
36	Coprococcus	0.005116385364396479
37	Odoribacter	0.004671009067747629
38	Clostridium	0.004424846426608462
39	Alistipes	0.004294873234200492
40	Salmonella	0.004144585613494467
41	Kiritimatiella	0.0036693078512226402
42	Pseudoflavonifractor	0.003669106098591639
43	Parabacteroides	0.003471772761133171
44	Hoylesella	0.0034687121652368868
45	Solibaculum	0.003353790928859769
46	Enterobacter	0.0033313878544115353
47	Chakrabartyella	0.0028385992756134225
48	Ruthenibacterium	0.0026483215185539033
49	Raoultibacter	0.0026308475045097395
50	Veillonella	0.0023763503163503163
51	Faecalibacterium	0.0021318889158788617
52	Streptococcus	0.002103625795890856
53	Prevotella	0.001990797355202756
54	Christensenella	0.0018203199269865938
55	Ligilactobacillus	0.0018101377454160963
56	Lawsonibacter	0.0015459885828457262
57	Megamonas	0.0014443533217915225
58	Lachnospira	0.0013856694623901448
59	Phascolarctobacterium	0.0009351362490912345
60	Gordonibacter	0.0009031234444190255
61	Vescimonas	0.0008720050397832205
62	Barnesiella	0.000687149159263477
63	Duodenibacillus	0.0006510210751447875
64	Escherichia	0.0005257792207792213
65	Eisenbergiella	0.0004966591521685867
66	Akkermansia	0.00031832572596070296
67	Butyricimonas	0.00024545454545454626
68	Thomasclavelia	0.000240000000000001
