## Supplementary Data 1 for "Integrated 16S rRNA Bioinformatics Analysis of Gut Microbiota, Predicted Pathways, and Candidate Biomarkers in Inflammatory Bowel Disease": Supplementary_Table_S20_ML_Important_Microbes.csv

Genus	log2FoldChange	pvalue	padj	DESeq2_significant	ML_important	Rank	Mean_Importance	Functional_association	Evidence_score	Priority
Segatella	20.3077612406933	3.55250841213029e-43	4.61826093576938e-41	Yes	Yes	3.0	0.0737574876371351	Yes	3	High
Sellimonas	-8.47353775786567	3.36906499384175e-08	2.18989224599714e-07	Yes	Yes	4.0	0.0686987402033146	Yes	3	High
Bifidobacterium	-4.31503794658757	0.0087981643793449	0.0293272145978164	Yes	Yes	7.0	0.0485495585479431	Yes	3	High
Flavonifractor	-5.65959113614616	4.52370853016117e-05	0.0002352328435683	Yes	Yes	9.0	0.0358233031971593	Yes	3	High
Paludicola	-3.72454571524913	0.0880273827243141	0.187599340232145	No	Yes	6.0	0.0509912194228746	No	1	Low
Holdemania	-2.54165086439803	0.0289595277342498	0.0801008213926059	No	No	22.0	0.0106241730030577	Yes	1	Low
Ruminococcus	-2.39927177398209	0.0341558375886034	0.0906175282962947	No	No	23.0	0.0100695040131749	Yes	1	Low
Hungatella	-3.64849478492868	0.0385412217829693	0.0982423300350197	No	No	26.0	0.0090181668453396	Yes	1	Low
Dorea	-11.3147650894826	1.00351533059376e-15	1.00351533059376e-14	Yes	No	27.0	0.00894333450729	Yes	2	Moderate
Haemophilus	-6.33791336461566	0.0003127695894465	0.0014521445224303	Yes	No	29.0	0.0083109592000116	Yes	2	Moderate
Acidaminococcus	-25.568834950834	6.81126278732274e-29	2.95154720783985e-27	Yes	No	33.0	0.0065616672379555	No	1	Low
Coprobacter	-4.00110099273818	0.0379807975451534	0.0982423300350197	No	No	34.0	0.0064272821819469	No	0	Low
Paraprevotella	10.6577196806859	6.82464631028349e-07	4.22478104922311e-06	Yes	No	35.0	0.0059127504746183	Yes	2	Moderate
Coprococcus	22.6758940002696	1.6622511540144802e-14	1.54351892872773e-13	Yes	No	36.0	0.0051163853643964	No	1	Low
Ligilactobacillus	-8.27675444927015	0.0029959914391197	0.0120877736796815	Yes	No	55.0	0.001810137745416	No	1	Low
Lachnospira	-4.50128908747946	0.0143508381110547	0.0433862547543514	Yes	No	58.0	0.0013856694623901	Yes	2	Moderate
Dialister	-26.7707260279679	3.2241068231743604e-31	2.09566943506333e-29	Yes	No			Yes	2	Moderate
Pseudobutyrivibrio	-12.9270286007519	4.9386511060063e-25	1.60506160945205e-23	Yes	No			Yes	2	Moderate
Massiliprevotella	-25.9408783544819	1.3004104013008501e-23	3.38106704338221e-22	Yes	No			Yes	2	Moderate
Zag_111	28.2945567417842	2.7759686263474103e-23	6.01459869041939e-22	Yes	No			No	1	Low
Macellibacteroides	-24.0141973997058	5.03409672915399e-22	9.349036782714561e-21	Yes	No			No	1	Low
Faecalicatena	-10.253886577913	3.7559609765390704e-21	6.10343658687598e-20	Yes	No			Yes	2	Moderate
Enteroscipio	-22.6622857892667	2.7298414738705602e-17	3.94310435114637e-16	Yes	No			Yes	2	Moderate
Escherichia-Shigella	-9.99511539395176	1.84927829004526e-16	2.40406177705884e-15	Yes	No			Yes	2	Moderate
Holdemanella	24.0442138701478	3.78450204113148e-16	4.4725933213372e-15	Yes	No			No	1	Low
Subdoligranulum	23.9623583357525	4.76802097463025e-16	5.16535605584943e-15	Yes	No			No	1	Low
Leyella	22.5319281737898	2.32284018698473e-14	1.95167324077477e-13	Yes	No			No	1	Low
Lachnospiraceae ND3007 group	11.3006673258964	2.40205937326126e-14	1.95167324077477e-13	Yes	No			Yes	2	Moderate
[Ruminococcus] gnavus group	-7.548590980154	4.46129403047384e-10	3.4115777880094103e-09	Yes	No			Yes	2	Moderate
Anaerotignum	-9.2469427326613	6.99946376945721e-10	5.05516827794132e-09	Yes	No			Yes	2	Moderate
Paeniclostridium	-8.14253750522727	1.77072541546866e-08	1.21154896847856e-07	Yes	No			Yes	2	Moderate
Lachnospiraceae UCG-003	-10.0146333905558	7.46484155313457e-07	4.41104273594315e-06	Yes	No			Yes	2	Moderate
Oscillospira	-5.99502724861136	5.56995418325761e-06	3.1482349731456e-05	Yes	No			Yes	2	Moderate
Fusobacterium	7.89128437310118	3.76516201836189e-05	0.0002039462759946	Yes	No			No	1	Low
Oscillibacter	7.94354167418446	0.0002819990416704	0.0013577731635982	Yes	No			No	1	Low
Phocea	-5.4549257385109	0.0002776943621489	0.0013577731635982	Yes	No			Yes	2	Moderate
Klebsiella	-6.79177656124787	0.0004831663759852	0.0021659182371754	Yes	No			Yes	2	Moderate
Roseburia	-5.51806395708947	0.0005624328501808	0.0024372090174504	Yes	No			Yes	2	Moderate
Colidextribacter	-4.33152035753084	0.0018026606847755	0.007559544807123	Yes	No			Yes	2	Moderate
[Eubacterium] ventriosum group	-4.40098663530303	0.0030684348571499	0.0120877736796815	Yes	No			Yes	2	Moderate
[Eubacterium] eligens group	-3.19808864813972	0.0037115542845089	0.0141912369701813	Yes	No			No	1	Low
Coriobacteriaceae UCG-003	-6.66824574681401	0.0047896726190739	0.017790212585132	Yes	No			Yes	2	Moderate
DTU089	-3.35675997191321	0.0060882755775743	0.0219854395856852	Yes	No			Yes	2	Moderate
Coriobacteriaceae UCG-002	-6.41191756615582	0.0074718042755377	0.0260782847608853	Yes	No			No	1	Low
Allomeiothermus	7.49564289333905	0.0076228832377972	0.0260782847608853	Yes	No			No	1	Low
Allisonella	7.1971632312815	0.0094755544211421	0.0307955518687119	Yes	No			No	1	Low
Candidatus Soleaferrea	-3.89935904464837	0.0123880037320312	0.0392790362235134	Yes	No			Yes	2	Moderate
Monoglobus	-2.55929742308238	0.0133297027841968	0.0412586038558473	Yes	No			Yes	2	Moderate
Fusicatenibacter	-4.0782113656129	0.0168457781572272	0.0497716172827167	Yes	No			Yes	2	Moderate
Coprobacillus	-5.60725850458579	0.017867907801873	0.0516184003165219	No	No			Yes	1	Low
Lachnospiraceae UCG-010	-3.1394498282427	0.0261866040771563	0.0740056202180503	No	No			Yes	1	Low
Anaerotruncus	-5.05393493797289	0.0305196278810334	0.0826573255111321	No	No			No	0	Low
