## Supplementary Data 1 for "Integrated 16S rRNA Bioinformatics Analysis of Gut Microbiota, Predicted Pathways, and Candidate Biomarkers in Inflammatory Bowel Disease": Supplementary_Table_S21_Individual_ROC_AUC_Results.csv

ROC_Rank	Genus	Direction	AUC	AUC_95CI_Lower	AUC_95CI_Upper	Optimal_Threshold	Sensitivity	Specificity
1	Enterococcus	Higher abundance → IBD	1.0	1.0	1.0	0.0048	1.0	1.0
2	Sodalis	Higher abundance → IBD	1.0	1.0	1.0	0.00066	1.0	1.0
3	Segatella	Higher abundance → IBD	1.0	1.0	1.0	0.00029	1.0	1.0
4	Sellimonas	Lower abundance → IBD	0.9917	0.95	1.0	-0.0	0.9091	1.0
5	Paludicola	Lower abundance → IBD	0.9835	0.9231	1.0	-0.0	0.9091	1.0
6	Bifidobacterium	Lower abundance → IBD	0.9669	0.8803	1.0	-0.0154	0.9091	0.9091
7	Adlercreutzia	Lower abundance → IBD	0.9545	0.85	1.0	-0.0	1.0	0.9091
8	Anaerocolumna	Lower abundance → IBD	0.9504	0.8375	1.0	-0.00013	1.0	0.9091
9	Acutalibacter	Lower abundance → IBD	0.9091	0.7727	1.0	-0.0	1.0	0.8182
10	Flavonifractor	Lower abundance → IBD	0.8926	0.7232	1.0	-0.00046	0.8182	1.0
11	Mediterraneibacter	Lower abundance → IBD	0.8843	0.6667	1.0	-0.00086	0.8182	1.0
12	Holdemania	Lower abundance → IBD	0.8182	0.6667	0.9583	-0.0	1.0	0.6364
13	Dorea	Lower abundance → IBD	0.7769	0.5454	0.9464	-0.0597	1.0	0.4545
14	Haemophilus	Lower abundance → IBD	0.7727	0.625	0.9231	-0.0	1.0	0.5455
15	Acidaminococcus	Lower abundance → IBD	0.7727	0.6154	0.9286	-0.0	1.0	0.5455
16	Coprococcus	Higher abundance → IBD	0.7727	0.5619	0.9524	0.00468	0.7273	0.7273
17	Anaerostipes	Lower abundance → IBD	0.7603	0.5299	0.9421	-0.0075	0.9091	0.6364
18	Raoultibacter	Lower abundance → IBD	0.7521	0.5714	0.9167	-0.00024	1.0	0.5455
19	Bacteroides	Lower abundance → IBD	0.7438	0.4688	1.0	-0.01896	0.8182	0.9091
20	Hungatella	Lower abundance → IBD	0.7438	0.5166	0.9417	-0.00013	0.9091	0.6364
21	Veillonella	Lower abundance → IBD	0.7273	0.5768	0.875	-0.0	1.0	0.4545
22	Coprobacter	Lower abundance → IBD	0.6901	0.4615	0.9	-0.00043	1.0	0.5455
23	Ruminococcus	Higher abundance → IBD	0.6694	0.3917	0.9049	0.01013	1.0	0.5455
24	Ligilactobacillus	Lower abundance → IBD	0.6694	0.4708	0.8476	-0.00163	0.9091	0.4545
25	Thomasclavelia	Lower abundance → IBD	0.6405	0.4241	0.8513	-0.0	0.8182	0.5455
26	Lachnospira	Lower abundance → IBD	0.5537	0.2833	0.81	-0.03636	0.8182	0.4545
27	Faecalibacterium	Lower abundance → IBD	0.5455	0.275	0.7917	-0.01491	0.2727	1.0
