## Supplementary Data 1 for "Integrated 16S rRNA Bioinformatics Analysis of Gut Microbiota, Predicted Pathways, and Candidate Biomarkers in Inflammatory Bowel Disease": Supplementary_Table_S22_Combined_Signature_Results.csv

Signature	Number_of_Taxa	ROC_AUC	AUC_95CI_Lower	AUC_95CI_Upper	Accuracy	Precision	Sensitivity	Specificity	F1_Score	CV_Method	Classification_Threshold
Sellimonas + Bifidobacterium + Flavonifractor	3	0.9587	0.85	1.0	0.9545	0.9167	1.0	0.9091	0.9565	Stratified 5-fold OOF	0.5
