## Supplementary Data 1 for "Integrated 16S rRNA Bioinformatics Analysis of Gut Microbiota, Predicted Pathways, and Candidate Biomarkers in Inflammatory Bowel Disease": Supplementary_Table_S23_Combined_Signature_OOF_Predictions.csv

Sample	Group	Observed_Class	OOF_IBD_Probability	OOF_Predicted_Class
Sample_1	IBD	1	0.7617564702641618	1
Sample_2	IBD	1	0.8246980411739598	1
Sample_3	IBD	1	0.848928105457542	1
Sample_4	IBD	1	0.848928105457542	1
Sample_5	IBD	1	0.8246980411739598	1
Sample_6	IBD	1	0.735392869901895	1
Sample_7	IBD	1	0.725739058794457	1
Sample_8	IBD	1	0.8273645406729295	1
Sample_9	IBD	1	0.6565538219712431	1
Sample_10	IBD	1	0.8244597352769037	1
Sample_11	IBD	1	0.5301683173390498	1
Sample_12	Healthy	0	0.769305061615666	1
Sample_13	Healthy	0	0.012988809468188724	0
Sample_14	Healthy	0	0.3116470735193313	0
Sample_15	Healthy	0	0.02096971544649362	0
Sample_16	Healthy	0	0.0001040997985361262	0
Sample_17	Healthy	0	0.2117385853170146	0
Sample_18	Healthy	0	0.1549618153243535	0
Sample_19	Healthy	0	0.4741769602170767	0
Sample_20	Healthy	0	0.2196043708899525	0
Sample_21	Healthy	0	0.00010997806173059542	0
Sample_22	Healthy	0	0.3616533589958076	0
