## Supplementary Data 1 for "Integrated 16S rRNA Bioinformatics Analysis of Gut Microbiota, Predicted Pathways, and Candidate Biomarkers in Inflammatory Bowel Disease": Supplementary_Table_S24_Integrated_Biomarker_Panel.csv

Genus	Biomarker_Rank	DESeq2_significant	padj	DESeq2_Rank	Mean_Importance	ML_Rank	AUC	AUC_95CI_Lower	AUC_95CI_Upper	ROC_Rank	Composite_Rank_Score	Mean_Evidence_Rank	Sensitivity	Specificity	Direction
Segatella	1	Yes	4.61826093576938e-41	1.0	0.073757	1.0	1.0	1.0	1.0	1.0	3.0	1.0	1.0	1.0	Higher abundance → IBD
Sellimonas	2	Yes	2.18989224599714e-07	2.0	0.068699	2.0	0.9917	0.95	1.0	2.0	6.0	2.0	0.9091	1.0	Lower abundance → IBD
Paludicola	3	No	0.187599340232145	5.0	0.050991	3.0	0.9835	0.9231	1.0	3.0	11.0	3.67	0.9091	1.0	Lower abundance → IBD
Bifidobacterium	4	Yes	0.0293272145978164	4.0	0.04855	4.0	0.9669	0.8803	1.0	4.0	12.0	4.0	0.9091	0.9091	Lower abundance → IBD
Flavonifractor	5	Yes	0.0002352328435683	3.0	0.035823	5.0	0.8926	0.7232	1.0	5.0	13.0	4.33	0.8182	1.0	Lower abundance → IBD
