## Supplementary Data 1 for "Integrated 16S rRNA Bioinformatics Analysis of Gut Microbiota, Predicted Pathways, and Candidate Biomarkers in Inflammatory Bowel Disease": Supplementary_Table_S25_Biomarker_Focused_Edge_Table.csv

Source	Target	Interaction	Rho	Pvalue	FDR	Weight	Pathway_ID	Correlation_Sign
Anaerotignum	LPS biosynthesis	Significant correlation	0.8162529118071741	3.620080702765314e-06	0.00011005045336406555	0.8162529118071741	LPSSYN-PWY	Positive
Bifidobacterium	LPS biosynthesis	Significant correlation	0.8560841702929664	3.7462860675191145e-07	2.2242249499643688e-05	0.8560841702929664	LPSSYN-PWY	Positive
Bifidobacterium	Peptidoglycan biosynthesis	Significant correlation	-0.6848162826152705	0.0004379198514671418	0.0060512561293641414	0.6848162826152705	PEPTIDOGLYCANSYN-PWY	Negative
Candidatus Soleaferrea	LPS biosynthesis	Significant correlation	0.5306558552702711	0.011059367003094171	0.03909357638303056	0.5306558552702711	LPSSYN-PWY	Positive
Colidextribacter	LPS biosynthesis	Significant correlation	0.744928334695386	6.975661528294183e-05	0.0008835837935839298	0.744928334695386	LPSSYN-PWY	Positive
Colidextribacter	Peptidoglycan biosynthesis	Significant correlation	-0.6076209373503553	0.002704524290094062	0.018685804186104427	0.6076209373503553	PEPTIDOGLYCANSYN-PWY	Negative
Coriobacteriaceae UCG-003	Peptidoglycan biosynthesis	Significant correlation	-0.6482113158200065	0.0011043071327353708	0.010490917760986023	0.6482113158200065	PEPTIDOGLYCANSYN-PWY	Negative
DTU089	LPS biosynthesis	Significant correlation	0.7008094645080946	0.00028042272919194007	0.002029726420817852	0.7008094645080946	LPSSYN-PWY	Positive
DTU089	Peptidoglycan biosynthesis	Significant correlation	-0.5597446395820329	0.006751573026070496	0.03310448709557146	0.5597446395820329	PEPTIDOGLYCANSYN-PWY	Negative
Dialister	Peptidoglycan biosynthesis	Significant correlation	-0.7316431266812101	0.0001090415040417156	0.002367758373477253	0.7316431266812101	PEPTIDOGLYCANSYN-PWY	Negative
Dorea	LPS biosynthesis	Significant correlation	0.7323633585243157	0.00010650280351972964	0.001079228408999927	0.7323633585243157	LPSSYN-PWY	Positive
Dorea	Peptidoglycan biosynthesis	Significant correlation	-0.7929913703315401	1.074931388679942e-05	0.0005446319035978374	0.7929913703315401	PEPTIDOGLYCANSYN-PWY	Negative
Enteroscipio	LPS biosynthesis	Significant correlation	0.5489440625352437	0.008150289988314938	0.030971101955596762	0.5489440625352437	LPSSYN-PWY	Positive
Escherichia-Shigella	LPS biosynthesis	Significant correlation	0.9003583747544074	1.1477329458118621e-08	1.7445540776340304e-06	0.9003583747544074	LPSSYN-PWY	Positive
Escherichia-Shigella	Peptidoglycan biosynthesis	Significant correlation	-0.6703457795530412	0.0006407036138513234	0.00811557910878343	0.6703457795530412	PEPTIDOGLYCANSYN-PWY	Negative
Faecalicatena	LPS biosynthesis	Significant correlation	0.8027825902982648	6.917592354550877e-06	0.0001502105768416762	0.8027825902982648	LPSSYN-PWY	Positive
Faecalicatena	Peptidoglycan biosynthesis	Significant correlation	-0.6027681672128605	0.0029865673940271996	0.019737314951831928	0.6027681672128605	PEPTIDOGLYCANSYN-PWY	Negative
Flavonifractor	LPS biosynthesis	Significant correlation	0.7325653798256537	0.0001057999905369356	0.001079228408999927	0.7325653798256537	LPSSYN-PWY	Positive
Flavonifractor	Peptidoglycan biosynthesis	Significant correlation	-0.7139115953991183	0.00019047867205004046	0.002895275815160615	0.7139115953991183	PEPTIDOGLYCANSYN-PWY	Negative
Fusicatenibacter	LPS biosynthesis	Significant correlation	0.8122665006226649	4.40808572923629e-06	0.00011167150514065269	0.8122665006226649	LPSSYN-PWY	Positive
Fusicatenibacter	Peptidoglycan biosynthesis	Significant correlation	-0.6225973215689985	0.001971164996028966	0.01498085396982014	0.6225973215689985	PEPTIDOGLYCANSYN-PWY	Negative
Haemophilus	LPS biosynthesis	Significant correlation	0.6857952033389818	0.0004264675817151874	0.002546437842832517	0.6857952033389818	LPSSYN-PWY	Positive
Haemophilus	Peptidoglycan biosynthesis	Significant correlation	-0.7519771824686534	5.4434435836303104e-05	0.0016548068494236143	0.7519771824686534	PEPTIDOGLYCANSYN-PWY	Negative
Klebsiella	LPS biosynthesis	Significant correlation	0.7866142063050123	1.4149037482673405e-05	0.0002389615219295953	0.7866142063050123	LPSSYN-PWY	Positive
Lachnospira	LPS biosynthesis	Significant correlation	0.6900001900827232	0.00038015198227506593	0.0025123087524265226	0.6900001900827232	LPSSYN-PWY	Positive
Lachnospira	Peptidoglycan biosynthesis	Significant correlation	-0.5629456456552541	0.006377511653370218	0.0323127257104091	0.5629456456552541	PEPTIDOGLYCANSYN-PWY	Negative
Lachnospiraceae ND3007 group	LPS biosynthesis	Significant correlation	-0.6406288134232344	0.0013179670804313536	0.006462290200824701	0.6406288134232344	LPSSYN-PWY	Negative
Lachnospiraceae ND3007 group	Peptidoglycan biosynthesis	Significant correlation	0.7772992227068117	2.0800631146668102e-05	0.0007904239835733878	0.7772992227068117	PEPTIDOGLYCANSYN-PWY	Positive
Lachnospiraceae UCG-003	Peptidoglycan biosynthesis	Significant correlation	-0.7149329765324095	0.00018466023427035844	0.002895275815160615	0.7149329765324095	PEPTIDOGLYCANSYN-PWY	Negative
Massiliprevotella	LPS biosynthesis	Significant correlation	0.6290178957189101	0.0017127696673011363	0.008135655919680398	0.6290178957189101	LPSSYN-PWY	Positive
Monoglobus	LPS biosynthesis	Significant correlation	0.7525641248102138	5.330246038996724e-05	0.0007365430890250019	0.7525641248102138	LPSSYN-PWY	Positive
Monoglobus	Peptidoglycan biosynthesis	Significant correlation	-0.5366355688780782	0.010027162769281455	0.04482731590972886	0.5366355688780782	PEPTIDOGLYCANSYN-PWY	Negative
Oscillospira	LPS biosynthesis	Significant correlation	0.7257160647571607	0.0001320060624350066	0.0011802894994188825	0.7257160647571607	LPSSYN-PWY	Positive
Oscillospira	Peptidoglycan biosynthesis	Significant correlation	-0.5289112484186158	0.011376384817030846	0.04920490044417373	0.5289112484186158	PEPTIDOGLYCANSYN-PWY	Negative
Paeniclostridium	LPS biosynthesis	Significant correlation	0.6928636548373279	0.000351149176953972	0.002426121586227443	0.6928636548373279	LPSSYN-PWY	Positive
Paeniclostridium	Peptidoglycan biosynthesis	Significant correlation	-0.5999849170548899	0.003159198710862965	0.02000825850213211	0.5999849170548899	PEPTIDOGLYCANSYN-PWY	Negative
Paraprevotella	LPS biosynthesis	Significant correlation	-0.5983289765086844	0.003265827264918674	0.014364196130052626	0.5983289765086844	LPSSYN-PWY	Negative
Paraprevotella	Peptidoglycan biosynthesis	Significant correlation	0.6539465114584267	0.0009629777040113416	0.00975817406731493	0.6539465114584267	PEPTIDOGLYCANSYN-PWY	Positive
Phocea	LPS biosynthesis	Significant correlation	0.7553508909978907	4.820317292241075e-05	0.0007326882284206434	0.7553508909978907	LPSSYN-PWY	Positive
Phocea	Peptidoglycan biosynthesis	Significant correlation	-0.5697698492895358	0.005637173807690948	0.029546566164449103	0.5697698492895358	PEPTIDOGLYCANSYN-PWY	Negative
Pseudobutyrivibrio	LPS biosynthesis	Significant correlation	0.7368872553408696	9.16985991922997e-05	0.0010721682367099657	0.7368872553408696	LPSSYN-PWY	Positive
Pseudobutyrivibrio	Peptidoglycan biosynthesis	Significant correlation	-0.6305232579954346	0.001656528032758986	0.013252224262071887	0.6305232579954346	PEPTIDOGLYCANSYN-PWY	Negative
Roseburia	LPS biosynthesis	Significant correlation	0.8247640177212725	2.3393777673571204e-06	8.889635515957057e-05	0.8247640177212725	LPSSYN-PWY	Positive
Roseburia	Peptidoglycan biosynthesis	Significant correlation	-0.591246167142646	0.003756622946836696	0.022840267516767113	0.591246167142646	PEPTIDOGLYCANSYN-PWY	Negative
Segatella	LPS biosynthesis	Significant correlation	-0.7932784554486404	1.0614807562266558e-05	0.00020168134368306461	0.7932784554486404	LPSSYN-PWY	Negative
Segatella	Peptidoglycan biosynthesis	Significant correlation	0.8356695811709829	1.2909544973890823e-06	0.0001962250836031405	0.8356695811709829	PEPTIDOGLYCANSYN-PWY	Positive
Sellimonas	LPS biosynthesis	Significant correlation	0.5887398752643431	0.003944451735780716	0.01620423415780186	0.5887398752643431	LPSSYN-PWY	Positive
Sellimonas	Peptidoglycan biosynthesis	Significant correlation	-0.6315952119304737	0.0016174396126005276	0.013252224262071887	0.6315952119304737	PEPTIDOGLYCANSYN-PWY	Negative
[Eubacterium] ventriosum group	LPS biosynthesis	Significant correlation	0.7283470774515481	0.00012134140618377931	0.0011527433587459033	0.7283470774515481	LPSSYN-PWY	Positive
[Ruminococcus] gnavus group	LPS biosynthesis	Significant correlation	0.8536276877383236	4.3899176644033594e-07	2.2242249499643688e-05	0.8536276877383236	LPSSYN-PWY	Positive
[Ruminococcus] gnavus group	Peptidoglycan biosynthesis	Significant correlation	-0.5760410233783445	0.005021221083133722	0.02725805730844021	0.5760410233783445	PEPTIDOGLYCANSYN-PWY	Negative
