## Supplementary Data 1 for "Integrated 16S rRNA Bioinformatics Analysis of Gut Microbiota, Predicted Pathways, and Candidate Biomarkers in Inflammatory Bowel Disease": Supplementary_Table_S26_Biomarker_Focused_Node_Table.csv

Node	Category	ML_Importance	Network_Degree	Node_Size_Metric	Direction_in_IBD
Anaerotignum	Microbe		1	1.0	Lower in IBD
LPS biosynthesis	Pathway		27	27.0
Bifidobacterium	Candidate biomarker	0.0485495585479431	2	2.0	Lower in IBD
Peptidoglycan biosynthesis	Pathway		24	24.0
Candidatus Soleaferrea	Microbe		1	1.0	Lower in IBD
Colidextribacter	Microbe		2	2.0	Lower in IBD
Coriobacteriaceae UCG-003	Microbe		1	1.0	Lower in IBD
DTU089	Microbe		2	2.0	Lower in IBD
Dialister	Microbe		1	1.0	Lower in IBD
Dorea	Microbe	0.00894333450729	2	2.0	Lower in IBD
Enteroscipio	Microbe		1	1.0	Lower in IBD
Escherichia-Shigella	Microbe		2	2.0	Lower in IBD
Faecalicatena	Microbe		2	2.0	Lower in IBD
Flavonifractor	Candidate biomarker	0.0358233031971593	2	2.0	Lower in IBD
Fusicatenibacter	Microbe		2	2.0	Lower in IBD
Haemophilus	Microbe	0.0083109592000116	2	2.0	Lower in IBD
Klebsiella	Microbe		1	1.0	Lower in IBD
Lachnospira	Microbe	0.0013856694623901	2	2.0	Lower in IBD
Lachnospiraceae ND3007 group	Microbe		2	2.0	Higher in IBD
Lachnospiraceae UCG-003	Microbe		1	1.0	Lower in IBD
Massiliprevotella	Microbe		1	1.0	Lower in IBD
Monoglobus	Microbe		2	2.0	Lower in IBD
Oscillospira	Microbe		2	2.0	Lower in IBD
Paeniclostridium	Microbe		2	2.0	Lower in IBD
Paraprevotella	Microbe	0.0059127504746183	2	2.0	Higher in IBD
Phocea	Microbe		2	2.0	Lower in IBD
Pseudobutyrivibrio	Microbe		2	2.0	Lower in IBD
Roseburia	Microbe		2	2.0	Lower in IBD
Segatella	Candidate biomarker	0.0737574876371351	2	2.0	Higher in IBD
Sellimonas	Candidate biomarker	0.0686987402033146	2	2.0	Lower in IBD
[Eubacterium] ventriosum group	Microbe		1	1.0	Lower in IBD
[Ruminococcus] gnavus group	Microbe		2	2.0	Lower in IBD
Paludicola	Candidate biomarker	0.0509912194228746	0	0.0	Lower in IBD
