## Supplementary Data 1 for "Integrated 16S rRNA Bioinformatics Analysis of Gut Microbiota, Predicted Pathways, and Candidate Biomarkers in Inflammatory Bowel Disease": Supplementary_Table_S27_Network_Analyzer_Results.csv

AverageShortestPathLength	BetweennessCentrality	Category	ClosenessCentrality	ClusteringCoefficient	Degree	Eccentricity	IsSingleNode	name	NeighborhoodConnectivity	Network_Degree	NumberOfDirectedEdges	NumberOfUndirectedEdges	PartnerOfMultiEdgedNodePairs	Radiality	SelfLoops	shared name	Stress	TopologicalCoefficient	Pathway_ID
2.193548387096774	0.0	Microbe	0.4558823529411765	0	1	4	False	Anaerotignum	27.0	1	0	1	0	0.955794504181601	0	Anaerotignum	0	0.0
1.2258064516129032	0.5806451612903226	Pathway	0.8157894736842105	0	27	3	False	LPS biosynthesis	1.7777777777777777	27	0	27	0	0.991636798088411	0	LPS biosynthesis	1710	0.7777777777777778	LPSSYN-PWY
1.935483870967742	0.0028673835125448033	Candidate biomarker	0.5166666666666666	0	2	2	False	Bifidobacterium	25.5	2	0	2	0	0.965352449223417	0	Bifidobacterium	56	0.8448275862068966
1.4193548387096775	0.4129032258064516	Pathway	0.7045454545454545	0	24	3	False	Peptidoglycan biosynthesis	1.875	24	0	24	0	0.984468339307049	0	Peptidoglycan biosynthesis	1434	0.875	PEPTIDOGLYCANSYN-PWY
2.193548387096774	0.0	Microbe	0.4558823529411765	0	1	4	False	Candidatus Soleaferrea	27.0	1	0	1	0	0.955794504181601	0	Candidatus Soleaferrea	0	0.0
1.935483870967742	0.0028673835125448033	Microbe	0.5166666666666666	0	2	2	False	Colidextribacter	25.5	2	0	2	0	0.965352449223417	0	Colidextribacter	56	0.8448275862068966
2.3870967741935485	0.0	Microbe	0.4189189189189189	0	1	4	False	Coriobacteriaceae UCG-003	24.0	1	0	1	0	0.948626045400239	0	Coriobacteriaceae UCG-003	0	0.0
1.935483870967742	0.0028673835125448033	Microbe	0.5166666666666666	0	2	2	False	DTU089	25.5	2	0	2	0	0.965352449223417	0	DTU089	56	0.8448275862068966
2.3870967741935485	0.0	Microbe	0.4189189189189189	0	1	4	False	Dialister	24.0	1	0	1	0	0.948626045400239	0	Dialister	0	0.0
1.935483870967742	0.0028673835125448033	Microbe	0.5166666666666666	0	2	2	False	Dorea	25.5	2	0	2	0	0.965352449223417	0	Dorea	56	0.8448275862068966
2.193548387096774	0.0	Microbe	0.4558823529411765	0	1	4	False	Enteroscipio	27.0	1	0	1	0	0.955794504181601	0	Enteroscipio	0	0.0
1.935483870967742	0.0028673835125448033	Microbe	0.5166666666666666	0	2	2	False	Escherichia-Shigella	25.5	2	0	2	0	0.965352449223417	0	Escherichia-Shigella	56	0.8448275862068966
1.935483870967742	0.0028673835125448033	Microbe	0.5166666666666666	0	2	2	False	Faecalicatena	25.5	2	0	2	0	0.965352449223417	0	Faecalicatena	56	0.8448275862068966
1.935483870967742	0.0028673835125448033	Candidate biomarker	0.5166666666666666	0	2	2	False	Flavonifractor	25.5	2	0	2	0	0.965352449223417	0	Flavonifractor	56	0.8448275862068966
1.935483870967742	0.0028673835125448033	Microbe	0.5166666666666666	0	2	2	False	Fusicatenibacter	25.5	2	0	2	0	0.965352449223417	0	Fusicatenibacter	56	0.8448275862068966
1.935483870967742	0.0028673835125448033	Microbe	0.5166666666666666	0	2	2	False	Haemophilus	25.5	2	0	2	0	0.965352449223417	0	Haemophilus	56	0.8448275862068966
2.193548387096774	0.0	Microbe	0.4558823529411765	0	1	4	False	Klebsiella	27.0	1	0	1	0	0.955794504181601	0	Klebsiella	0	0.0
1.935483870967742	0.0028673835125448033	Microbe	0.5166666666666666	0	2	2	False	Lachnospira	25.5	2	0	2	0	0.965352449223417	0	Lachnospira	56	0.8448275862068966
1.935483870967742	0.0028673835125448033	Microbe	0.5166666666666666	0	2	2	False	Lachnospiraceae ND3007 group	25.5	2	0	2	0	0.965352449223417	0	Lachnospiraceae ND3007 group	56	0.8448275862068966
2.3870967741935485	0.0	Microbe	0.4189189189189189	0	1	4	False	Lachnospiraceae UCG-003	24.0	1	0	1	0	0.948626045400239	0	Lachnospiraceae UCG-003	0	0.0
2.193548387096774	0.0	Microbe	0.4558823529411765	0	1	4	False	Massiliprevotella	27.0	1	0	1	0	0.955794504181601	0	Massiliprevotella	0	0.0
1.935483870967742	0.0028673835125448033	Microbe	0.5166666666666666	0	2	2	False	Monoglobus	25.5	2	0	2	0	0.965352449223417	0	Monoglobus	56	0.8448275862068966
1.935483870967742	0.0028673835125448033	Microbe	0.5166666666666666	0	2	2	False	Oscillospira	25.5	2	0	2	0	0.965352449223417	0	Oscillospira	56	0.8448275862068966
1.935483870967742	0.0028673835125448033	Microbe	0.5166666666666666	0	2	2	False	Paeniclostridium	25.5	2	0	2	0	0.965352449223417	0	Paeniclostridium	56	0.8448275862068966
1.935483870967742	0.0028673835125448033	Microbe	0.5166666666666666	0	2	2	False	Paraprevotella	25.5	2	0	2	0	0.965352449223417	0	Paraprevotella	56	0.8448275862068966
1.935483870967742	0.0028673835125448033	Microbe	0.5166666666666666	0	2	2	False	Phocea	25.5	2	0	2	0	0.965352449223417	0	Phocea	56	0.8448275862068966
1.935483870967742	0.0028673835125448033	Microbe	0.5166666666666666	0	2	2	False	Pseudobutyrivibrio	25.5	2	0	2	0	0.965352449223417	0	Pseudobutyrivibrio	56	0.8448275862068966
1.935483870967742	0.0028673835125448033	Microbe	0.5166666666666666	0	2	2	False	Roseburia	25.5	2	0	2	0	0.965352449223417	0	Roseburia	56	0.8448275862068966
1.935483870967742	0.0028673835125448033	Candidate biomarker	0.5166666666666666	0	2	2	False	Segatella	25.5	2	0	2	0	0.965352449223417	0	Segatella	56	0.8448275862068966
1.935483870967742	0.0028673835125448033	Candidate biomarker	0.5166666666666666	0	2	2	False	Sellimonas	25.5	2	0	2	0	0.965352449223417	0	Sellimonas	56	0.8448275862068966
2.193548387096774	0.0	Microbe	0.4558823529411765	0	1	4	False	[Eubacterium] ventriosum group	27.0	1	0	1	0	0.955794504181601	0	[Eubacterium] ventriosum group	0	0.0
1.935483870967742	0.0028673835125448033	Microbe	0.5166666666666666	0	2	2	False	[Ruminococcus] gnavus group	25.5	2	0	2	0	0.965352449223417	0	[Ruminococcus] gnavus group	56	0.8448275862068966
