## Supplementary Data 1 for "Integrated 16S rRNA Bioinformatics Analysis of Gut Microbiota, Predicted Pathways, and Candidate Biomarkers in Inflammatory Bowel Disease": Supplementary_Table_S27b_Network_Analyzer_Broader_Network_Figure7B.csv

AverageShortestPathLength	BetweennessCentrality	Category	ClosenessCentrality	ClusteringCoefficient	Degree	Eccentricity	IsSingleNode	name	NeighborhoodConnectivity	Network_Degree	NumberOfDirectedEdges	NumberOfUndirectedEdges	PartnerOfMultiEdgedNodePairs	Radiality	SelfLoops	shared name	Stress	TopologicalCoefficient	Pathway_ID
1.962962962962963	0.0026825364622077943	Microbe	0.5094339622641509	0	2	2	False	ASF356	42.0	2	0	2	0	0.9795114263199369	0	ASF356	238	0.7884615384615384
1.2407407407407407	0.6712089447938504	Pathway	0.8059701492537313	0	47	3	False	LPS biosynthesis	1.6595744680851063	47	0	47	0	0.9948778565799843	0	LPS biosynthesis	9106	0.6595744680851063	LPSSYN-PWY
1.6111111111111112	0.3742138364779874	Pathway	0.6206896551724138	0	37	3	False	Peptidoglycan biosynthesis	1.837837837837838	37	0	37	0	0.9869976359338062	0	Peptidoglycan biosynthesis	7656	0.8378378378378378	PEPTIDOGLYCANSYN-PWY
1.962962962962963	0.0026825364622077943	Microbe	0.5094339622641509	0	2	2	False	Acetanaerobacterium	42.0	2	0	2	0	0.9795114263199369	0	Acetanaerobacterium	238	0.7884615384615384
1.962962962962963	0.0026825364622077943	Microbe	0.5094339622641509	0	2	2	False	Agathobaculum	42.0	2	0	2	0	0.9795114263199369	0	Agathobaculum	238	0.7884615384615384
1.962962962962963	0.0026825364622077943	Microbe	0.5094339622641509	0	2	2	False	Anaerostipes	42.0	2	0	2	0	0.9795114263199369	0	Anaerostipes	238	0.7884615384615384
2.2222222222222223	0.0	Microbe	0.44999999999999996	0	1	4	False	Anaerotignum	47.0	1	0	1	0	0.9739952718676123	0	Anaerotignum	0	0.0
2.2222222222222223	0.0	Microbe	0.44999999999999996	0	1	4	False	Asaccharobacter	47.0	1	0	1	0	0.9739952718676123	0	Asaccharobacter	0	0.0
2.5925925925925926	0.0	Microbe	0.38571428571428573	0	1	4	False	Bacteroides	37.0	1	0	1	0	0.9661150512214342	0	Bacteroides	0	0.0
1.962962962962963	0.0026825364622077943	Microbe	0.5094339622641509	0	2	2	False	Bifidobacterium	42.0	2	0	2	0	0.9795114263199369	0	Bifidobacterium	238	0.7884615384615384
2.2222222222222223	0.0	Microbe	0.44999999999999996	0	1	4	False	Blautia	47.0	1	0	1	0	0.9739952718676123	0	Blautia	0	0.0
2.2222222222222223	0.0	Microbe	0.44999999999999996	0	1	4	False	Candidatus Soleaferrea	47.0	1	0	1	0	0.9739952718676123	0	Candidatus Soleaferrea	0	0.0
1.962962962962963	0.0026825364622077943	Microbe	0.5094339622641509	0	2	2	False	Colidextribacter	42.0	2	0	2	0	0.9795114263199369	0	Colidextribacter	238	0.7884615384615384
2.2222222222222223	0.0	Microbe	0.44999999999999996	0	1	4	False	Collinsella	47.0	1	0	1	0	0.9739952718676123	0	Collinsella	0	0.0
2.2222222222222223	0.0	Microbe	0.44999999999999996	0	1	4	False	Coprobacillus	47.0	1	0	1	0	0.9739952718676123	0	Coprobacillus	0	0.0
2.5925925925925926	0.0	Microbe	0.38571428571428573	0	1	4	False	Coriobacteriaceae UCG-003	37.0	1	0	1	0	0.9661150512214342	0	Coriobacteriaceae UCG-003	0	0.0
1.962962962962963	0.0026825364622077943	Microbe	0.5094339622641509	0	2	2	False	DTU089	42.0	2	0	2	0	0.9795114263199369	0	DTU089	238	0.7884615384615384
2.5925925925925926	0.0	Microbe	0.38571428571428573	0	1	4	False	Dialister	37.0	1	0	1	0	0.9661150512214342	0	Dialister	0	0.0
1.962962962962963	0.0026825364622077943	Microbe	0.5094339622641509	0	2	2	False	Dorea	42.0	2	0	2	0	0.9795114263199369	0	Dorea	238	0.7884615384615384
2.2222222222222223	0.0	Microbe	0.44999999999999996	0	1	4	False	Enterocloster	47.0	1	0	1	0	0.9739952718676123	0	Enterocloster	0	0.0
2.2222222222222223	0.0	Microbe	0.44999999999999996	0	1	4	False	Enteroscipio	47.0	1	0	1	0	0.9739952718676123	0	Enteroscipio	0	0.0
1.962962962962963	0.0026825364622077943	Microbe	0.5094339622641509	0	2	2	False	Escherichia-Shigella	42.0	2	0	2	0	0.9795114263199369	0	Escherichia-Shigella	238	0.7884615384615384
1.962962962962963	0.0026825364622077943	Microbe	0.5094339622641509	0	2	2	False	Faecalicatena	42.0	2	0	2	0	0.9795114263199369	0	Faecalicatena	238	0.7884615384615384
1.962962962962963	0.0026825364622077943	Microbe	0.5094339622641509	0	2	2	False	Flavonifractor	42.0	2	0	2	0	0.9795114263199369	0	Flavonifractor	238	0.7884615384615384
1.962962962962963	0.0026825364622077943	Microbe	0.5094339622641509	0	2	2	False	Fusicatenibacter	42.0	2	0	2	0	0.9795114263199369	0	Fusicatenibacter	238	0.7884615384615384
2.2222222222222223	0.0	Microbe	0.44999999999999996	0	1	4	False	Gemella	47.0	1	0	1	0	0.9739952718676123	0	Gemella	0	0.0
1.962962962962963	0.0026825364622077943	Microbe	0.5094339622641509	0	2	2	False	Haemophilus	42.0	2	0	2	0	0.9795114263199369	0	Haemophilus	238	0.7884615384615384
1.962962962962963	0.0026825364622077943	Microbe	0.5094339622641509	0	2	2	False	Holdemania	42.0	2	0	2	0	0.9795114263199369	0	Holdemania	238	0.7884615384615384
1.962962962962963	0.0026825364622077943	Microbe	0.5094339622641509	0	2	2	False	Hungatella	42.0	2	0	2	0	0.9795114263199369	0	Hungatella	238	0.7884615384615384
2.2222222222222223	0.0	Microbe	0.44999999999999996	0	1	4	False	Klebsiella	47.0	1	0	1	0	0.9739952718676123	0	Klebsiella	0	0.0
1.962962962962963	0.0026825364622077943	Microbe	0.5094339622641509	0	2	2	False	Lachnospira	42.0	2	0	2	0	0.9795114263199369	0	Lachnospira	238	0.7884615384615384
1.962962962962963	0.0026825364622077943	Microbe	0.5094339622641509	0	2	2	False	Lachnospiraceae ND3007 group	42.0	2	0	2	0	0.9795114263199369	0	Lachnospiraceae ND3007 group	238	0.7884615384615384
2.5925925925925926	0.0	Microbe	0.38571428571428573	0	1	4	False	Lachnospiraceae UCG-003	37.0	1	0	1	0	0.9661150512214342	0	Lachnospiraceae UCG-003	0	0.0
1.962962962962963	0.0026825364622077943	Microbe	0.5094339622641509	0	2	2	False	Lachnospiraceae UCG-010	42.0	2	0	2	0	0.9795114263199369	0	Lachnospiraceae UCG-010	238	0.7884615384615384
2.2222222222222223	0.0	Microbe	0.44999999999999996	0	1	4	False	Massiliprevotella	47.0	1	0	1	0	0.9739952718676123	0	Massiliprevotella	0	0.0
1.962962962962963	0.0026825364622077943	Microbe	0.5094339622641509	0	2	2	False	Monoglobus	42.0	2	0	2	0	0.9795114263199369	0	Monoglobus	238	0.7884615384615384
1.962962962962963	0.0026825364622077943	Microbe	0.5094339622641509	0	2	2	False	Oscillospira	42.0	2	0	2	0	0.9795114263199369	0	Oscillospira	238	0.7884615384615384
1.962962962962963	0.0026825364622077943	Microbe	0.5094339622641509	0	2	2	False	Paeniclostridium	42.0	2	0	2	0	0.9795114263199369	0	Paeniclostridium	238	0.7884615384615384
1.962962962962963	0.0026825364622077943	Microbe	0.5094339622641509	0	2	2	False	Paraprevotella	42.0	2	0	2	0	0.9795114263199369	0	Paraprevotella	238	0.7884615384615384
2.2222222222222223	0.0	Microbe	0.44999999999999996	0	1	4	False	Peptococcus	47.0	1	0	1	0	0.9739952718676123	0	Peptococcus	0	0.0
1.962962962962963	0.0026825364622077943	Microbe	0.5094339622641509	0	2	2	False	Phocea	42.0	2	0	2	0	0.9795114263199369	0	Phocea	238	0.7884615384615384
1.962962962962963	0.0026825364622077943	Microbe	0.5094339622641509	0	2	2	False	Pseudobutyrivibrio	42.0	2	0	2	0	0.9795114263199369	0	Pseudobutyrivibrio	238	0.7884615384615384
1.962962962962963	0.0026825364622077943	Microbe	0.5094339622641509	0	2	2	False	Roseburia	42.0	2	0	2	0	0.9795114263199369	0	Roseburia	238	0.7884615384615384
2.2222222222222223	0.0	Microbe	0.44999999999999996	0	1	4	False	Ruminococcus	47.0	1	0	1	0	0.9739952718676123	0	Ruminococcus	0	0.0
1.962962962962963	0.0026825364622077943	Microbe	0.5094339622641509	0	2	2	False	Segatella	42.0	2	0	2	0	0.9795114263199369	0	Segatella	238	0.7884615384615384
1.962962962962963	0.0026825364622077943	Microbe	0.5094339622641509	0	2	2	False	Sellimonas	42.0	2	0	2	0	0.9795114263199369	0	Sellimonas	238	0.7884615384615384
1.962962962962963	0.0026825364622077943	Microbe	0.5094339622641509	0	2	2	False	Streptococcus	42.0	2	0	2	0	0.9795114263199369	0	Streptococcus	238	0.7884615384615384
1.962962962962963	0.0026825364622077943	Microbe	0.5094339622641509	0	2	2	False	Sutterella	42.0	2	0	2	0	0.9795114263199369	0	Sutterella	238	0.7884615384615384
2.5925925925925926	0.0	Microbe	0.38571428571428573	0	1	4	False	Thomasclavelia	37.0	1	0	1	0	0.9661150512214342	0	Thomasclavelia	0	0.0
2.5925925925925926	0.0	Microbe	0.38571428571428573	0	1	4	False	UCG-003	37.0	1	0	1	0	0.9661150512214342	0	UCG-003	0	0.0
2.2222222222222223	0.0	Microbe	0.44999999999999996	0	1	4	False	Weissella	47.0	1	0	1	0	0.9739952718676123	0	Weissella	0	0.0
1.962962962962963	0.0026825364622077943	Microbe	0.5094339622641509	0	2	2	False	[Clostridium] innocuum group	42.0	2	0	2	0	0.9795114263199369	0	[Clostridium] innocuum group	238	0.7884615384615384
2.2222222222222223	0.0	Microbe	0.44999999999999996	0	1	4	False	[Eubacterium] siraeum group	47.0	1	0	1	0	0.9739952718676123	0	[Eubacterium] siraeum group	0	0.0
2.2222222222222223	0.0	Microbe	0.44999999999999996	0	1	4	False	[Eubacterium] ventriosum group	47.0	1	0	1	0	0.9739952718676123	0	[Eubacterium] ventriosum group	0	0.0
1.962962962962963	0.0026825364622077943	Microbe	0.5094339622641509	0	2	2	False	[Ruminococcus] gnavus group	42.0	2	0	2	0	0.9795114263199369	0	[Ruminococcus] gnavus group	238	0.7884615384615384
