## Supplementary Data 1 for "Integrated 16S rRNA Bioinformatics Analysis of Gut Microbiota, Predicted Pathways, and Candidate Biomarkers in Inflammatory Bowel Disease": Supplementary_Table_S28_Network_Hub_Summary.csv

Node	Category	Degree	Betweenness_Centrality	Closeness_Centrality	ML_Importance	Hub_Status
LPS biosynthesis	Pathway	27	0.5806451612903226	0.8157894736842105		Hub pathway
Bifidobacterium	Candidate biomarker	2	0.0028673835125448033	0.5166666666666666	0.0485495585479431	Connected candidate biomarker
Peptidoglycan biosynthesis	Pathway	24	0.4129032258064516	0.7045454545454545		Hub pathway
Flavonifractor	Candidate biomarker	2	0.0028673835125448033	0.5166666666666666	0.0358233031971593	Connected candidate biomarker
Segatella	Candidate biomarker	2	0.0028673835125448033	0.5166666666666666	0.0737574876371351	Connected candidate biomarker
Sellimonas	Candidate biomarker	2	0.0028673835125448033	0.5166666666666666	0.0686987402033146	Connected candidate biomarker
Paludicola	Candidate biomarker	0	0.0	0.0	0.0509912194228746	Candidate biomarker without significant pathway correlation
