## Supplementary Data 1 for "Integrated 16S rRNA Bioinformatics Analysis of Gut Microbiota, Predicted Pathways, and Candidate Biomarkers in Inflammatory Bowel Disease": Supplementary_Table_S29_External_Validation_Results.csv

Biomarker	Discovery_Direction	Validation_Direction	Validation_Median_CD	Validation_Median_Control	U_statistic	P_value	FDR	Direction_Consistent	Validation_Status
Bifidobacterium	Lower in IBD	Lower in CD	0.00038266282303119976	0.0034007936293890995	75.0	0.00016526204176639772	0.00016526204176639772	True	Validated
Segatella	Higher in IBD	Not available						Not assessable	Not represented in validation taxonomy
Sellimonas	Lower in IBD	Not available						Not assessable	Not represented in validation taxonomy
Paludicola	Lower in IBD	Not available						Not assessable	Not represented in validation taxonomy
Flavonifractor	Lower in IBD	Not available						Not assessable	Not represented in validation taxonomy
