## Supplementary Data 1 for "Integrated 16S rRNA Bioinformatics Analysis of Gut Microbiota, Predicted Pathways, and Candidate Biomarkers in Inflammatory Bowel Disease": Supplementary_Table_S32_SCFA_Pathway_Analysis.csv

Pathway	IBD_Median_per_million	Healthy_Median_per_million	U_statistic	P_value	Direction	FDR	Significant_FDR
FERMENTATION-PWY	3824.58	4470.74	33.0	0.07623611561456439	Lower in IBD	0.07623611561456439	False
METH-ACETATE-PWY	205.93	1505.07	10.0	0.001026174217456427	Lower in IBD	0.002052348434912854	True
